# Novel conserved RNA structural motifs regulate genome cyclization of yellow fever virus

**DOI:** 10.64898/2026.09.23.753880

**Authors:** Yi-Ge Luo, Jing-Yi Zhang, Dan Li, Yi-Tian Xie, Hai-Tao Lu, Xu-Meng Feng, Yu-Zhen Ding, Hang-Yu Zhou, Cheng-Feng Qin, Zhong-Yu Liu

## Abstract

The long-range RNA-RNA interaction between the termini of a flavivirus genome is controlled by multiple local RNA secondary and tertiary structures. However, a complete picture of this essential genome cyclization process is still elusive. Herein, by using selective 2′-hydroxyl acylation analyzed by primer extension (SHAPE), SHAPE and mutational profiling, *in vitro* RNA binding assays, and reverse genetics approaches, we demonstrated that the hairpin 2 in the capsid-coding region (cHP2) is required for efficient replication of yellow fever virus and functionally interacts with the 3′-small hairpin (sHP) during genome cyclization. Interestingly, through a combination of multidimensional chemical probing and functional characterization assays, it was discovered that the sHP forms previously unknown tertiary interactions with an immediately upstream GACG region embedded within the 3′-cyclization sequence. This crucial tertiary RNA motif accounts for a potential negative regulatory mechanism of genome cyclization and is universally conserved among the mosquito-borne-related flaviviruses, which constitute a major phylogenetic branch within the subgenus *Euflavivirus,* genus *Orthoflavivirus*. Our study highlights the intricacy of RNA-based regulation in flaviviruses.
