## Supplementary material for "Novel conserved RNA structural motifs regulate genome cyclization of yellow fever virus": Figure_1_Supplementary_File_1: YFV_3-UTR_WT_SHAPE_Summary.xlsx

### Sheet: 17D WT 3-UTR
seqNum	seqRNA	>=2.55			0.85-2.55			0.4-0.85			<0.4													Replicate_1	Replicate_2	Average	SD
	C																						seqNum
	A																						4
	C																						5
	C																						6		0.04
	A										0.34	0.0707107											7	0.29	0.39	0.34	0.0707107
	U										0.395	0.00707107											8	0.39	0.4	0.395	0.00707107
	C										0.14	0.0989949											9	0.07	0.21	0.14	0.0989949
10	U										0.375	0.13435											10	0.28	0.47	0.375	0.13435	10	0.375
	A				0.92	0.0848528																	11	0.86	0.98	0.92	0.0848528	11	0.92
	A										0.08	0.0141421											12	0.07	0.09	0.08	0.0141421	12	0.08
	C										0.13	0.0989949											13	0.2	0.06	0.13	0.0989949	13	0.13
	A							0.42	0.0424264														14	0.45	0.39	0.42	0.0424264	14	0.42
	G										0.29	0.0707107											15	0.34	0.24	0.29	0.0707107	15	0.29
	G										0.31	0.0989949											16	0.38	0.24	0.31	0.0989949	16	0.31
	A							0.445	0.106066														17	0.52	0.37	0.445	0.106066	17	0.445
	A										0.39	0.141421											18	0.49	0.29	0.39	0.141421	18	0.39
	U										0.32	0.183848											19	0.45	0.19	0.32	0.183848	19	0.32
20	A										0.14	0.113137											20	0.22	0.06	0.14	0.113137	20	0.14
	A										0.045	0.00707107											21	0.04	0.05	0.045	0.00707107	21	0.045
	C										0	0											22	0	0	0	0	22	0
	C										0	0											23	0	0	0	0	23	0
	G										0	0											24	0	0	0	0	24	0
	G										0.015	0.0212132											25	0.03	0	0.015	0.0212132	25	0.015
	G										0.305	0.0353553											26	0.33	0.28	0.305	0.0353553	26	0.305
	A				1.495	0.00707107																	27	1.49	1.5	1.495	0.00707107	27	1.495
	U										0.125	0.0494975											28	0.16	0.09	0.125	0.0494975	28	0.125
	A							0.43	0.0141421														29	0.44	0.42	0.43	0.0141421	29	0.43
30	C							0.55	0.0565685														30	0.59	0.51	0.55	0.0565685	30	0.55
	A										0.105	0.00707107											31	0.11	0.1	0.105	0.00707107	31	0.105
	A										0.13	0											32	0.13	0.13	0.13	0	32	0.13
	A										0.01	0											33	0.01	0.01	0.01	0	33	0.01
	C										0	0											34	0	0	0	0	34	0
	C										0.35	0.0141421											35	0.34	0.36	0.35	0.0141421	35	0.35
	A							0.745	0.00707107														36	0.74	0.75	0.745	0.00707107	36	0.745
	C										0.35	0.0141421											37	0.36	0.34	0.35	0.0141421	37	0.35
	G							0.505	0.0212132														38	0.52	0.49	0.505	0.0212132	38	0.505
	G										0.085	0.00707107											39	0.09	0.08	0.085	0.00707107	39	0.085
40	G										0.085	0.00707107											40	0.09	0.08	0.085	0.00707107	40	0.085
	U							0.42	0.0141421														41	0.41	0.43	0.42	0.0141421	41	0.42
	G										0.075	0.0353553											42	0.1	0.05	0.075	0.0353553	42	0.075
	G										0.01	0.0141421											43	0.02	0	0.01	0.0141421	43	0.01
	A										0	0											44	0	0	0	0	44	0
	G										0.07	0											45	0.07	0.07	0.07	0	45	0.07
	A				1.385	0.0353553																	46	1.36	1.41	1.385	0.0353553	46	1.385
	A							0.44	0.0141421														47	0.45	0.43	0.44	0.0141421	47	0.44
	C										0.055	0.0353553											48	0.08	0.03	0.055	0.0353553	48	0.055
	C										0	0											49	0	0	0	0	49	0
50	G										0.045	0.0636396											50	0.09	0	0.045	0.0636396	50	0.045
	G										0.015	0.0212132											51	0.03	0	0.015	0.0212132	51	0.015
	A										0.02	0.0141421											52	0.03	0.01	0.02	0.0141421	52	0.02
	C										0	0											53	0	0	0	0	53	0
	U										0	0											54	0	0	0	0	54	0
	C										0.01	0.0141421											55	0.02	0	0.01	0.0141421	55	0.01
	C										0	0											56	0	0	0	0	56	0
	C										0.005	0.00707107											57	0.01	0	0.005	0.00707107	57	0.005
	C							0.51	0.0141421														58	0.52	0.5	0.51	0.0141421	58	0.51
	A										0.015	0.00707107											59	0.02	0.01	0.015	0.00707107	59	0.015
60	C										0.135	0.00707107											60	0.13	0.14	0.135	0.00707107	60	0.135
	A							0.685	0.0353553														61	0.66	0.71	0.685	0.0353553	61	0.685
	A										0.195	0.0212132											62	0.21	0.18	0.195	0.0212132	62	0.195
	C										0.035	0.00707107											63	0.04	0.03	0.035	0.00707107	63	0.035
	C										0.12	0											64	0.12	0.12	0.12	0	64	0.12
	U							0.805	0.0212132														65	0.79	0.82	0.805	0.0212132	65	0.805
	G							0.79	0.0565685														66	0.83	0.75	0.79	0.0565685	66	0.79
	A							0.84	0														67	0.84	0.84	0.84	0	67	0.84
	A										0.39	0.0141421											68	0.4	0.38	0.39	0.0141421	68	0.39
	A										0.12	0.0141421											69	0.13	0.11	0.12	0.0141421	69	0.12
70	C										0	0											70	0	0	0	0	70	0
	C										0	0											71	0	0	0	0	71	0
	G										0	0											72	0	0	0	0	72	0
	G										0.03	0.0141421											73	0.02	0.04	0.03	0.0141421	73	0.03
	G							0.405	0.0212132														74	0.39	0.42	0.405	0.0212132	74	0.405
	A				2.275	0.0353553																	75	2.25	2.3	2.275	0.0353553	75	2.275
	U										0.225	0.00707107											76	0.23	0.22	0.225	0.00707107	76	0.225
	A							0.495	0.0494975														77	0.53	0.46	0.495	0.0494975	77	0.495
	U				1.125	0.148492																	78	1.23	1.02	1.125	0.148492	78	1.125
	A										0.27	0											79	0.27	0.27	0.27	0	79	0.27
80	A										0.32	0.0282843											80	0.34	0.3	0.32	0.0282843	80	0.32
	A										0.075	0.00707107											81	0.08	0.07	0.075	0.00707107	81	0.075
	C										0	0											82	0	0	0	0	82	0
	C							0.84	0.0848528														83	0.78	0.9	0.84	0.0848528	83	0.84
	A							0.78	0.0424264														84	0.81	0.75	0.78	0.0424264	84	0.78
	C							0.545	0.0212132														85	0.53	0.56	0.545	0.0212132	85	0.545
	G							0.71	0.0424264														86	0.74	0.68	0.71	0.0424264	86	0.71
	G										0.055	0.00707107											87	0.05	0.06	0.055	0.00707107	87	0.055
	C										0.075	0.00707107											88	0.08	0.07	0.075	0.00707107	88	0.075
	U							0.72	0.0565685														89	0.76	0.68	0.72	0.0565685	89	0.72
90	G										0.03	0.0141421											90	0.04	0.02	0.03	0.0141421	90	0.03
	G										0	0											91	0	0	0	0	91	0
	A										0	0											92	0	0	0	0	92	0
	G										0.165	0.00707107											93	0.16	0.17	0.165	0.00707107	93	0.165
	A				2.15	0.0424264																	94	2.12	2.18	2.15	0.0424264	94	2.15
	A							0.47	0.0141421														95	0.46	0.48	0.47	0.0141421	95	0.47
	C										0.06	0.0282843											96	0.08	0.04	0.06	0.0282843	96	0.06
	C										0	0											97	0	0	0	0	97	0
	G										0.025	0.0353553											98	0.05	0	0.025	0.0353553	98	0.025
	G										0.045	0.00707107											99	0.05	0.04	0.045	0.00707107	99	0.045
100	A										0.015	0.00707107											100	0.01	0.02	0.015	0.00707107	100	0.015
	C										0	0											101	0	0	0	0	101	0
	U										0	0											102	0	0	0	0	102	0
	C										0	0											103	0	0	0	0	103	0
	C										0	0											104	0	0	0	0	104	0
	G										0.03	0											105	0.03	0.03	0.03	0	105	0.03
	C										0.06	0.0141421											106	0.07	0.05	0.06	0.0141421	106	0.06
	A							0.405	0.0353553														107	0.38	0.43	0.405	0.0353553	107	0.405
	C										0.11	0.0141421											108	0.12	0.1	0.11	0.0141421	108	0.11
	U				1.04	0.0282843																	109	1.02	1.06	1.04	0.0282843	109	1.04
110	U				0.95	0.0282843																	110	0.97	0.93	0.95	0.0282843	110	0.95
	A				1.935	0.190919																	111	1.8	2.07	1.935	0.190919	111	1.935
	A										0.205	0.0494975											112	0.24	0.17	0.205	0.0494975	112	0.205
	A				1.035	0.0212132																	113	1.02	1.05	1.035	0.0212132	113	1.035
	A				0.93	0.0989949																	114	0.86	1	0.93	0.0989949	114	0.93
	U				1.185	0.0636396																	115	1.23	1.14	1.185	0.0636396	115	1.185
	G							0.755	0.0777817														116	0.81	0.7	0.755	0.0777817	116	0.755
	A				0.995	0.0212132																	117	0.98	1.01	0.995	0.0212132	117	0.995
	A				0.95	0.0424264																	118	0.92	0.98	0.95	0.0424264	118	0.95
	A							0.815	0.00707107														119	0.81	0.82	0.815	0.00707107	119	0.815
120	C										0.135	0.0353553											120	0.16	0.11	0.135	0.0353553	120	0.135
	A				1.54	0																	121	1.54	1.54	1.54	0	121	1.54
	G				0.965	0.00707107																	122	0.97	0.96	0.965	0.00707107	122	0.965
	A				1.03	0.0282843																	123	1.01	1.05	1.03	0.0282843	123	1.03
	A										0.36	0.0141421											124	0.37	0.35	0.36	0.0141421	124	0.36
	A										0.11	0											125	0.11	0.11	0.11	0	125	0.11
	C										0	0											126	0	0	0	0	126	0
	C										0	0											127	0	0	0	0	127	0
	G										0.005	0.00707107											128	0.01	0	0.005	0.00707107	128	0.005
	G										0.025	0.0212132											129	0.04	0.01	0.025	0.0212132	129	0.025
130	G							0.565	0.00707107														130	0.57	0.56	0.565	0.00707107	130	0.565
	A	3.62	0.0989949																				131	3.55	3.69	3.62	0.0989949	131	3.62
	U							0.435	0.0353553														132	0.46	0.41	0.435	0.0353553	132	0.435
	A				1.065	0.304056																	133	1.28	0.85	1.065	0.304056	133	1.065
	A										0.29	0.0282843											134	0.31	0.27	0.29	0.0282843	134	0.29
	A										0.325	0.0212132											135	0.34	0.31	0.325	0.0212132	135	0.325
	A							0.455	0.0212132														136	0.44	0.47	0.455	0.0212132	136	0.455
	A										0.125	0.0212132											137	0.11	0.14	0.125	0.0212132	137	0.125
	C										0.075	0.00707107											138	0.07	0.08	0.075	0.00707107	138	0.075
	U										0.02	0.0282843											139	0.04	0	0.02	0.0282843	139	0.02
140	A				1.545	0.0494975																	140	1.51	1.58	1.545	0.0494975	140	1.545
	C							0.805	0.0919239														141	0.74	0.87	0.805	0.0919239	141	0.805
	G							0.715	0.0919239														142	0.78	0.65	0.715	0.0919239	142	0.715
	G				2.225	0.318198																	143	2	2.45	2.225	0.318198	143	2.225
	A	8.505	0.0212132																				144	8.49	8.52	8.505	0.0212132	144	8.505
	U							0.535	0.120208														145	0.45	0.62	0.535	0.120208	145	0.535
	G										0.24	0.0282843											146	0.22	0.26	0.24	0.0282843	146	0.24
	G										0	0											147	0	0	0	0	147	0
	A										0	0											148	0	0	0	0	148	0
	G										0.145	0.0212132											149	0.13	0.16	0.145	0.0212132	149	0.145
150	A	3.14	0																				150	3.14	3.14	3.14	0	150	3.14
	A										0.32	0											151	0.32	0.32	0.32	0	151	0.32
	C										0	0											152	0	0	0	0	152	0
	C										0.015	0.0212132											153	0.03	0	0.015	0.0212132	153	0.015
	G										0.285	0.403051											154	0.57	0	0.285	0.403051	154	0.285
	G										0.165	0.0494975											155	0.2	0.13	0.165	0.0494975	155	0.165
	A										0.075	0.00707107											156	0.08	0.07	0.075	0.00707107	156	0.075
	C										0.095	0.0777817											157	0.15	0.04	0.095	0.0777817	157	0.095
	U										0.02	0.0282843											158	0	0.04	0.02	0.0282843	158	0.02
	C										0.075	0.0212132											159	0.06	0.09	0.075	0.0212132	159	0.075
160	C										0.04	0.0565685											160	0	0.08	0.04	0.0565685	160	0.04
	A										0.02	0.0141421											161	0.01	0.03	0.02	0.0141421	161	0.02
	C										0.075	0.106066											162	0.15	0	0.075	0.106066	162	0.075
	A				1.54	0.183848																	163	1.67	1.41	1.54	0.183848	163	1.54
	C							0.73	0.0707107														164	0.78	0.68	0.73	0.0707107	164	0.73
	A				1.085	0.0919239																	165	1.15	1.02	1.085	0.0919239	165	1.085
	U				0.965	0.0919239																	166	1.03	0.9	0.965	0.0919239	166	0.965
	U				1.8	0.127279																	167	1.89	1.71	1.8	0.127279	167	1.8
	G				2.34	0.0424264																	168	2.31	2.37	2.34	0.0424264	168	2.34
	A										0.335	0.0777817											169	0.39	0.28	0.335	0.0777817	169	0.335
170	G				1.89	0.0989949																	170	1.96	1.82	1.89	0.0989949	170	1.89
	A				1.495	0.106066																	171	1.42	1.57	1.495	0.106066	171	1.495
	C										0.345	0.00707107											172	0.34	0.35	0.345	0.00707107	172	0.345
	A				1.645	0.0212132																	173	1.66	1.63	1.645	0.0212132	173	1.645
	G				1.305	0.13435																	174	1.4	1.21	1.305	0.13435	174	1.305
	A				1.51	0.296985																	175	1.72	1.3	1.51	0.296985	175	1.51
	A				1.695	0.304056																	176	1.91	1.48	1.695	0.304056	176	1.695
	G	2.58	0.240416																				177	2.41	2.75	2.58	0.240416	177	2.58
	A				2.48	0.19799																	178	2.62	2.34	2.48	0.19799	178	2.48
	A				1.985	0.0777817																	179	2.04	1.93	1.985	0.0777817	179	1.985
180	G				1.365	0.00707107																	180	1.37	1.36	1.365	0.00707107	180	1.365
	U				1.585	0.0494975																	181	1.62	1.55	1.585	0.0494975	181	1.585
	U										0.195	0.0353553											182	0.22	0.17	0.195	0.0353553	182	0.195
	G										0.015	0.0212132											183	0	0.03	0.015	0.0212132	183	0.015
	U										0	0											184	0	0	0	0	184	0
	C										0.005	0.00707107											185	0	0.01	0.005	0.00707107	185	0.005
	A										0.03	0											186	0.03	0.03	0.03	0	186	0.03
	G										0.03	0.0141421											187	0.04	0.02	0.03	0.0141421	187	0.03
	C										0.02	0.0141421											188	0.03	0.01	0.02	0.0141421	188	0.02
	C										0.02	0.0282843											189	0	0.04	0.02	0.0282843	189	0.02
190	C										0.055	0.0494975											190	0.02	0.09	0.055	0.0494975	190	0.055
	A										0.035	0.00707107											191	0.03	0.04	0.035	0.00707107	191	0.035
	G										0.035	0.00707107											192	0.04	0.03	0.035	0.00707107	192	0.035
	A										0.05	0.0141421											193	0.06	0.04	0.05	0.0141421	193	0.05
	A										0.01	0											194	0.01	0.01	0.01	0	194	0.01
	C										0.005	0.00707107											195	0	0.01	0.005	0.00707107	195	0.005
	C										0.005	0.00707107											196	0	0.01	0.005	0.00707107	196	0.005
	C							0.43	0.127279														197	0.34	0.52	0.43	0.127279	197	0.43
	C				0.985	0.0919239																	198	0.92	1.05	0.985	0.0919239	198	0.985
	A				1.35	0.268701																	199	1.54	1.16	1.35	0.268701	199	1.35
200	C				1.455	0.148492																	200	1.35	1.56	1.455	0.148492	200	1.455
	A							0.665	0.0494975														201	0.7	0.63	0.665	0.0494975	201	0.665
	C							0.76	0.113137														202	0.68	0.84	0.76	0.113137	202	0.76
	G										0.365	0.120208											203	0.28	0.45	0.365	0.120208	203	0.365
	A							0.675	0.0919239														204	0.61	0.74	0.675	0.0919239	204	0.675
	G										0.045	0.0494975											205	0.01	0.08	0.045	0.0494975	205	0.045
	U										0	0											206	0	0	0	0	206	0
	U										0	0											207	0	0	0	0	207	0
	U										0	0											208	0	0	0	0	208	0
	U										0.025	0.0353553											209	0.05	0	0.025	0.0353553	209	0.025
210	G										0.015	0.0212132											210	0.03	0	0.015	0.0212132	210	0.015
	C										0.025	0.00707107											211	0.03	0.02	0.025	0.00707107	211	0.025
	C										0.04	0.0424264											212	0.01	0.07	0.04	0.0424264	212	0.04
	A										0.01	0.0141421											213	0	0.02	0.01	0.0141421	213	0.01
	C										0	0											214	0	0	0	0	214	0
	U										0.01	0.0141421											215	0.02	0	0.01	0.0141421	215	0.01
	G										0.005	0.00707107											216	0.01	0	0.005	0.00707107	216	0.005
	C										0	0											217	0	0	0	0	217	0
	U										0.015	0.0212132											218	0.03	0	0.015	0.0212132	218	0.015
	A										0.075	0.0212132											219	0.09	0.06	0.075	0.0212132	219	0.075
220	A										0.205	0.0212132											220	0.22	0.19	0.205	0.0212132	220	0.205
	G										0.02	0											221	0.02	0.02	0.02	0	221	0.02
	C										0	0											222	0	0	0	0	222	0
	U										0	0											223	0	0	0	0	223	0
	G										0	0											224	0	0	0	0	224	0
	U										0	0											225	0	0	0	0	225	0
	G										0.03	0.0141421											226	0.04	0.02	0.03	0.0141421	226	0.03
	A										0.035	0.00707107											227	0.04	0.03	0.035	0.00707107	227	0.035
	G										0.015	0.00707107											228	0.01	0.02	0.015	0.00707107	228	0.015
	G										0.005	0.00707107											229	0.01	0	0.005	0.00707107	229	0.005
230	C										0.005	0.00707107											230	0.01	0	0.005	0.00707107	230	0.005
	A										0.04	0.0141421											231	0.03	0.05	0.04	0.0141421	231	0.04
	G										0.03	0.0141421											232	0.04	0.02	0.03	0.0141421	232	0.03
	U										0.005	0.00707107											233	0.01	0	0.005	0.00707107	233	0.005
	G										0.005	0.00707107											234	0	0.01	0.005	0.00707107	234	0.005
	C										0.01	0.0141421											235	0	0.02	0.01	0.0141421	235	0.01
	A										0.08	0											236	0.08	0.08	0.08	0	236	0.08
	G										0.025	0.00707107											237	0.03	0.02	0.025	0.00707107	237	0.025
	G										0	0											238	0	0	0	0	238	0
	C										0	0											239	0	0	0	0	239	0
240	U										0.035	0.0212132											240	0.05	0.02	0.035	0.0212132	240	0.035
	G										0.02	0											241	0.02	0.02	0.02	0	241	0.02
	G										0.025	0.00707107											242	0.03	0.02	0.025	0.00707107	242	0.025
	G										0.08	0.0282843											243	0.1	0.06	0.08	0.0282843	243	0.08
	A										0.025	0.0212132											244	0.04	0.01	0.025	0.0212132	244	0.025
	C										0.01	0.0141421											245	0	0.02	0.01	0.0141421	245	0.01
	A										0.135	0.00707107											246	0.13	0.14	0.135	0.00707107	246	0.135
	G							0.63	0.155563														247	0.74	0.52	0.63	0.155563	247	0.63
	C										0.135	0.0353553											248	0.11	0.16	0.135	0.0353553	248	0.135
	C										0.125	0.0636396											249	0.08	0.17	0.125	0.0636396	249	0.125
250	G										0.085	0.0212132											250	0.1	0.07	0.085	0.0212132	250	0.085
	A										0.01	0											251	0.01	0.01	0.01	0	251	0.01
	C										0.145	0.00707107											252	0.14	0.15	0.145	0.00707107	252	0.145
	C							0.82	0.0282843														253	0.8	0.84	0.82	0.0282843	253	0.82
	U										0.075	0.0353553											254	0.1	0.05	0.075	0.0353553	254	0.075
	C										0.02	0.0282843											255	0	0.04	0.02	0.0282843	255	0.02
	C										0.03	0.0424264											256	0	0.06	0.03	0.0424264	256	0.03
	A										0.025	0.00707107											257	0.02	0.03	0.025	0.00707107	257	0.025
	G										0.025	0.00707107											258	0.03	0.02	0.025	0.00707107	258	0.025
	G										0.005	0.00707107											259	0	0.01	0.005	0.00707107	259	0.005
260	U										0	0											260	0	0	0	0	260	0
	U										0.145	0.00707107											261	0.15	0.14	0.145	0.00707107	261	0.145
	G										0.055	0.00707107											262	0.05	0.06	0.055	0.00707107	262	0.055
	C										0.14	0											263	0.14	0.14	0.14	0	263	0.14
	G	2.74	0.19799																				264	2.6	2.88	2.74	0.19799	264	2.74
	A	4.315	0.0353553																				265	4.34	4.29	4.315	0.0353553	265	4.315
	A										0.22	0.0424264											266	0.19	0.25	0.22	0.0424264	266	0.22
	A										0.29	0											267	0.29	0.29	0.29	0	267	0.29
	A										0.225	0.0212132											268	0.21	0.24	0.225	0.0212132	268	0.225
	A										0.04	0.0141421											269	0.03	0.05	0.04	0.0141421	269	0.04
270	C										0.015	0.0212132											270	0	0.03	0.015	0.0212132	270	0.015
	C										0.025	0.0353553											271	0	0.05	0.025	0.0353553	271	0.025
	U										0.085	0.0353553											272	0.11	0.06	0.085	0.0353553	272	0.085
	G										0.11	0											273	0.11	0.11	0.11	0	273	0.11
	G										0.135	0.0353553											274	0.16	0.11	0.135	0.0353553	274	0.135
	U										0.04	0.0141421											275	0.05	0.03	0.04	0.0141421	275	0.04
	U										0.035	0.00707107											276	0.04	0.03	0.035	0.00707107	276	0.035
	U										0	0											277	0	0	0	0	277	0
	C										0.005	0.00707107											278	0	0.01	0.005	0.00707107	278	0.005
	U										0.02	0											279	0.02	0.02	0.02	0	279	0.02
280	G										0.02	0.0141421											280	0.01	0.03	0.02	0.0141421	280	0.02
	G										0.03	0.0141421											281	0.02	0.04	0.03	0.0141421	281	0.03
	G										0.065	0.00707107											282	0.07	0.06	0.065	0.00707107	282	0.065
	A										0.01	0											283	0.01	0.01	0.01	0	283	0.01
	C										0.01	0.0141421											284	0	0.02	0.01	0.0141421	284	0.01
	C										0.05	0.0424264											285	0.02	0.08	0.05	0.0424264	285	0.05
	U										0	0											286	0	0	0	0	286	0
	C										0.01	0.0141421											287	0	0.02	0.01	0.0141421	287	0.01
	C										0.015	0.0212132											288	0	0.03	0.015	0.0212132	288	0.015
	C										0.045	0.0636396											289	0	0.09	0.045	0.0636396	289	0.045
290	A										0.03	0.0141421											290	0.02	0.04	0.03	0.0141421	290	0.03
	C										0.035	0.0212132											291	0.02	0.05	0.035	0.0212132	291	0.035
	C										0.025	0.0353553											292	0	0.05	0.025	0.0353553	292	0.025
	C										0.025	0.0353553											293	0	0.05	0.025	0.0353553	293	0.025
	C										0.045	0.0636396											294	0	0.09	0.045	0.0636396	294	0.045
	A										0.07	0											295	0.07	0.07	0.07	0	295	0.07
	G										0.035	0.00707107											296	0.04	0.03	0.035	0.00707107	296	0.035
	A										0.04	0											297	0.04	0.04	0.04	0	297	0.04
	G										0.035	0.00707107											298	0.04	0.03	0.035	0.00707107	298	0.035
	U										0.025	0.00707107											299	0.03	0.02	0.025	0.00707107	299	0.025
300	A										0.05	0.0141421											300	0.04	0.06	0.05	0.0141421	300	0.05
	A										0.03	0.0282843											301	0.01	0.05	0.03	0.0282843	301	0.03
	A										0.045	0.0353553											302	0.02	0.07	0.045	0.0353553	302	0.045
	A							0.48	0.0141421														303	0.49	0.47	0.48	0.0141421	303	0.48
	A				0.88	0.0424264																	304	0.85	0.91	0.88	0.0424264	304	0.88
	G				2.355	0.0353553																	305	2.33	2.38	2.355	0.0353553	305	2.355
	A				1.74	0.0565685																	306	1.7	1.78	1.74	0.0565685	306	1.74
	A							0.77	0.0848528														307	0.83	0.71	0.77	0.0848528	307	0.77
	C				1.08	0.0989949																	308	1.15	1.01	1.08	0.0989949	308	1.08
	G										0.02	0.0141421											309	0.03	0.01	0.02	0.0141421	309	0.02
310	G										0.05	0.0141421											310	0.04	0.06	0.05	0.0141421	310	0.05
	A										0.22	0.0141421											311	0.21	0.23	0.22	0.0141421	311	0.22
	G										0.02	0.0282843											312	0	0.04	0.02	0.0282843	312	0.02
	C										0.03	0.0424264											313	0	0.06	0.03	0.0424264	313	0.03
	C										0.09	0.0848528											314	0.03	0.15	0.09	0.0848528	314	0.09
	U										0	0											315	0	0	0	0	315	0
	C										0.02	0.0282843											316	0	0.04	0.02	0.0282843	316	0.02
	C										0.09	0.0989949											317	0.02	0.16	0.09	0.0989949	317	0.09
	G										0.01	0											318	0.01	0.01	0.01	0	318	0.01
	C										0.01	0.0141421											319	0	0.02	0.01	0.0141421	319	0.01
320	U										0.03	0											320	0.03	0.03	0.03	0	320	0.03
	A										0.02	0.0141421											321	0.01	0.03	0.02	0.0141421	321	0.02
	C										0.015	0.0212132											322	0	0.03	0.015	0.0212132	322	0.015
	C										0.085	0.120208											323	0	0.17	0.085	0.120208	323	0.085
	A										0.025	0.0212132											324	0.01	0.04	0.025	0.0212132	324	0.025
	C										0.02	0.0282843											325	0	0.04	0.02	0.0282843	325	0.02
	C										0.055	0.0777817											326	0	0.11	0.055	0.0777817	326	0.055
	C										0.09	0.0424264											327	0.06	0.12	0.09	0.0424264	327	0.09
	U							0.405	0.0636396														328	0.45	0.36	0.405	0.0636396	328	0.405
	C										0.01	0.0141421											329	0	0.02	0.01	0.0141421	329	0.01
330	C										0.025	0.0353553											330	0	0.05	0.025	0.0353553	330	0.025
	C										0.04	0.0565685											331	0	0.08	0.04	0.0565685	331	0.04
	A										0.02	0.0141421											332	0.01	0.03	0.02	0.0141421	332	0.02
	C										0.02	0.0141421											333	0.01	0.03	0.02	0.0141421	333	0.02
	G										0.06	0											334	0.06	0.06	0.06	0	334	0.06
	U										0.105	0.00707107											335	0.11	0.1	0.105	0.00707107	335	0.105
	G										0.01	0											336	0.01	0.01	0.01	0	336	0.01
	G										0.015	0.00707107											337	0.02	0.01	0.015	0.00707107	337	0.015
	U										0	0											338	0	0	0	0	338	0
	G										0	0											339	0	0	0	0	339	0
340	G										0	0											340	0	0	0	0	340	0
	U										0.065	0.0353553											341	0.04	0.09	0.065	0.0353553	341	0.065
	A										0.115	0.0212132											342	0.13	0.1	0.115	0.0212132	342	0.115
	G										0.03	0.0141421											343	0.02	0.04	0.03	0.0141421	343	0.03
	A										0.26	0											344	0.26	0.26	0.26	0	344	0.26
	A				0.91	0.0565685																	345	0.87	0.95	0.91	0.0565685	345	0.91
	A										0.235	0.0353553											346	0.21	0.26	0.235	0.0353553	346	0.235
	G										0.215	0.0353553											347	0.19	0.24	0.215	0.0353553	347	0.215
	A										0.125	0.0212132											348	0.11	0.14	0.125	0.0212132	348	0.125
	C										0.175	0.00707107											349	0.17	0.18	0.175	0.00707107	349	0.175
350	G										0.07	0											350	0.07	0.07	0.07	0	350	0.07
	G										0	0											351	0	0	0	0	351	0
	G										0.02	0.0141421											352	0.01	0.03	0.02	0.0141421	352	0.02
	G										0.265	0.0353553											353	0.24	0.29	0.265	0.0353553	353	0.265
	U							0.65	0.0989949														354	0.58	0.72	0.65	0.0989949	354	0.65
	C				0.855	0.120208																	355	0.77	0.94	0.855	0.120208	355	0.855
	U				1.59	0.0282843																	356	1.57	1.61	1.59	0.0282843	356	1.59
	A							0.6	0.0424264														357	0.63	0.57	0.6	0.0424264	357	0.6
	G				0.9	0.169706																	358	1.02	0.78	0.9	0.169706	358	0.9
	A				1.18	0.0424264																	359	1.15	1.21	1.18	0.0424264	359	1.18
360	G										0.215	0.0212132											360	0.2	0.23	0.215	0.0212132	360	0.215
	G										0.045	0.00707107											361	0.05	0.04	0.045	0.00707107	361	0.045
	U										0.145	0.00707107											362	0.14	0.15	0.145	0.00707107	362	0.145
	U							0.61	0.0141421														363	0.62	0.6	0.61	0.0141421	363	0.61
	A				2.455	0.0919239																	364	2.39	2.52	2.455	0.0919239	364	2.455
	G				2.435	0.0777817																	365	2.38	2.49	2.435	0.0777817	365	2.435
	A	4.915	0.106066																				366	4.84	4.99	4.915	0.106066	366	4.915
	G	6.055	0.0353553																				367	6.08	6.03	6.055	0.0353553	367	6.055
	G				1.33	0.0141421																	368	1.34	1.32	1.33	0.0141421	368	1.33
	A										0.18	0.155563											369	0.07	0.29	0.18	0.155563	369	0.18
370	G							0.655	0.0636396														370	0.61	0.7	0.655	0.0636396	370	0.655
	A										0.075	0.00707107											371	0.08	0.07	0.075	0.00707107	371	0.075
	C										0	0											372	0	0	0	0	372	0
	C										0.02	0											373	0.02	0.02	0.02	0	373	0.02
	C										0.045	0.0353553											374	0.07	0.02	0.045	0.0353553	374	0.045
	U										0.02	0.0282843											375	0.04	0	0.02	0.0282843	375	0.02
	C										0.025	0.0212132											376	0.04	0.01	0.025	0.0212132	376	0.025
	C										0.225	0.00707107											377	0.22	0.23	0.225	0.00707107	377	0.225
	A							0.75	0.0424264														378	0.72	0.78	0.75	0.0424264	378	0.75
	G										0.04	0.0141421											379	0.05	0.03	0.04	0.0141421	379	0.04
380	G										0.015	0.00707107											380	0.02	0.01	0.015	0.00707107	380	0.015
	G										0.045	0.0212132											381	0.06	0.03	0.045	0.0212132	381	0.045
	A										0.095	0.00707107											382	0.1	0.09	0.095	0.00707107	382	0.095
	A							0.525	0.0212132														383	0.51	0.54	0.525	0.0212132	383	0.525
	C				1.215	0.13435																	384	1.12	1.31	1.215	0.13435	384	1.215
	A							0.605	0.0494975														385	0.64	0.57	0.605	0.0494975	385	0.605
	A							0.46	0.0424264														386	0.49	0.43	0.46	0.0424264	386	0.46
	A				1.115	0.0777817																	387	1.06	1.17	1.115	0.0777817	387	1.115
	U				1.12	0.0848528																	388	1.06	1.18	1.12	0.0848528	388	1.12
	A							0.545	0.00707107														389	0.54	0.55	0.545	0.00707107	389	0.545
390	G										0.02	0.0141421											390	0.03	0.01	0.02	0.0141421	390	0.02
	U										0	0											391	0	0	0	0	391	0
	G										0.015	0.0212132											392	0.03	0	0.015	0.0212132	392	0.015
	G										0.005	0.00707107											393	0.01	0	0.005	0.00707107	393	0.005
	G										0.075	0.0353553											394	0.1	0.05	0.075	0.0353553	394	0.075
	A										0.335	0.00707107											395	0.34	0.33	0.335	0.00707107	395	0.335
	C										0.15	0.0141421											396	0.14	0.16	0.15	0.0141421	396	0.15
	C							0.69	0.0565685														397	0.65	0.73	0.69	0.0565685	397	0.69
	A				0.855	0.0212132																	398	0.84	0.87	0.855	0.0212132	398	0.855
	U										0.21	0.0141421											399	0.2	0.22	0.21	0.0141421	399	0.21
400	A	3.94	0.480833																				400	3.6	4.28	3.94	0.480833	400	3.94
	U				2.33	0.226274																	401	2.17	2.49	2.33	0.226274	401	2.33
	U				0.99	0.0282843																	402	0.97	1.01	0.99	0.0282843	402	0.99
	G										0.07	0.0989949											403	0.14	0	0.07	0.0989949	403	0.07
	A										0.04	0.0282843											404	0.02	0.06	0.04	0.0282843	404	0.04
	C										0.07	0.0282843											405	0.05	0.09	0.07	0.0282843	405	0.07
	G										0.095	0.0494975											406	0.13	0.06	0.095	0.0494975	406	0.095
	C										0	0											407	0	0	0	0	407	0
	C										0.07	0.0282843											408	0.05	0.09	0.07	0.0282843	408	0.07
	A				1.18	0.19799																	409	1.04	1.32	1.18	0.19799	409	1.18
410	G										0.05	0.0282843											410	0.03	0.07	0.05	0.0282843	410	0.05
	G										0	0											411	0	0	0	0	411	0
	G										0.235	0.0919239											412	0.17	0.3	0.235	0.0919239	412	0.235
	A				2.12	1.40007																	413	1.13	3.11	2.12	1.40007	413	2.12
	A	9.66	1.14551																				414	10.47	8.85	9.66	1.14551	414	9.66
	A				1.11	0.0565685																	415	1.15	1.07	1.11	0.0565685	415	1.11
	G										0.275	0.0353553											416	0.25	0.3	0.275	0.0353553	416	0.275
	A										0.08	0.0141421											417	0.09	0.07	0.08	0.0141421	417	0.08
	C										0	0											418	0	0	0	0	418	0
	C										0.01	0.0141421											419	0	0.02	0.01	0.0141421	419	0.01
420	G										0.025	0.0212132											420	0.04	0.01	0.025	0.0212132	420	0.025
	G										0.205	0.120208											421	0.29	0.12	0.205	0.120208	421	0.205
	A										0.025	0.00707107											422	0.03	0.02	0.025	0.00707107	422	0.025
	G										0.015	0.0212132											423	0.03	0	0.015	0.0212132	423	0.015
	U										0.025	0.0212132											424	0.04	0.01	0.025	0.0212132	424	0.025
	G										0	0											425	0	0	0	0	425	0
	G										0.02	0.0141421											426	0.03	0.01	0.02	0.0141421	426	0.02
	U										0.005	0.00707107											427	0.01	0	0.005	0.00707107	427	0.005
	U										0.16	0.0282843											428	0.18	0.14	0.16	0.0282843	428	0.16
	C										0.01	0.0141421											429	0.02	0	0.01	0.0141421	429	0.01
430	U										0.01	0											430	0.01	0.01	0.01	0	430	0.01
	C										0.195	0.0636396											431	0.15	0.24	0.195	0.0636396	431	0.195
	U										0.205	0.00707107											432	0.21	0.2	0.205	0.00707107	432	0.205
	G										0.215	0.0212132											433	0.2	0.23	0.215	0.0212132	433	0.215
	C										0.065	0.0212132											434	0.08	0.05	0.065	0.0212132	434	0.065
	U										0	0											435	0	0	0	0	435	0
	U										0.045	0.0636396											436	0	0.09	0.045	0.0636396	436	0.045
	U										0.035	0.0494975											437	0.07	0	0.035	0.0494975	437	0.035
	U										0	0											438	0	0	0	0	438	0
	C										0	0											439	0	0	0	0	439	0
440	C										0	0											440	0	0	0	0	440	0
	U										0	0											441	0	0	0	0	441	0
	C										0	0											442	0	0	0	0	442	0
	C										0	0											443	0	0	0	0	443	0
	A										0.05	0.0707107											444	0	0.1	0.05	0.0707107	444	0.05
	G										0.065	0.0494975											445	0.1	0.03	0.065	0.0494975	445	0.065
	A										0.01	0											446	0.01	0.01	0.01	0	446	0.01
	G										0.005	0.00707107											447	0.01	0	0.005	0.00707107	447	0.005
	G										0	0											448	0	0	0	0	448	0
	U										0.005	0.00707107											449	0.01	0	0.005	0.00707107	449	0.005
450	C										0	0											450	0	0	0	0	450	0
	U										0.02	0.0141421											451	0.03	0.01	0.02	0.0141421	451	0.02
	G										0	0											452	0	0	0	0	452	0
	U										0.305	0.0494975											453	0.34	0.27	0.305	0.0494975	453	0.305
	G										0.025	0.0353553											454	0.05	0	0.025	0.0353553	454	0.025
	A										0.04	0.0565685											455	0.08	0	0.04	0.0565685	455	0.04
	G										0.02	0.0282843											456	0.04	0	0.02	0.0282843	456	0.02
	C										0.21	0.0989949											457	0.14	0.28	0.21	0.0989949	457	0.21
	A				1.05	1.48492																	458	2.1	0	1.05	1.48492	458	1.05
	C	3.345	1.22329																				459	2.48	4.21	3.345	1.22329	459	3.345
460	A				2.485	0.33234																	460	2.25	2.72	2.485	0.33234	460	2.485
	G										0.295	0.247487											461	0.12	0.47	0.295	0.247487	461	0.295
	U				1.115	0.106066																	462	1.04	1.19	1.115	0.106066	462	1.115
	U										0.375	0.00707107											463	0.38	0.37	0.375	0.00707107	463	0.375
	U										0.02	0.0282843											464	0	0.04	0.02	0.0282843	464	0.02
	G										0.005	0.00707107											465	0	0.01	0.005	0.00707107	465	0.005
	C										0.03	0.0424264											466	0.06	0	0.03	0.0424264	466	0.03
	U										0.05	0.0424264											467	0.02	0.08	0.05	0.0424264	467	0.05
	C										0.325	0.13435											468	0.23	0.42	0.325	0.13435	468	0.325
	A				1.275	0.148492																	469	1.17	1.38	1.275	0.148492	469	1.275
470	A				0.935	0.304056																	470	0.72	1.15	0.935	0.304056	470	0.935
	G				1.78	0.155563																	471	1.89	1.67	1.78	0.155563	471	1.78
	A				1.03	0.0141421																	472	1.04	1.02	1.03	0.0141421	472	1.03
	A				1.025	0.0919239																	473	1.09	0.96	1.025	0.0919239	473	1.025
	U							0.5	0.127279														474	0.59	0.41	0.5	0.127279	474	0.5
	A				1.985	0.233345																	475	2.15	1.82	1.985	0.233345	475	1.985
	A																							0.91	0.68
	G																								0.68
	C
