## Supplementary material for "Novel conserved RNA structural motifs regulate genome cyclization of yellow fever virus": Figure_1_Supplementary_File_1: YFV-Ins1BP-5-end_WT_SHAPE_Summary.xlsx

### Sheet: WT-5N
seqNum	seqRNA	>=2.55			0.85-2.55			0.4-0.85			<0.4													Replicate-1	Replicate-2	Average	SD
7	U																							0		0	#DIV/0!		0
8	C										0.01	0.0141421										8		0	0.02	0.01	0.0141421	8	0.01
9	C										0	0										9		0	0	0	0	9	0
10	U										0.07	0.0989949										10		0.14	0	0.07	0.0989949	10	0.07
	G										0	0										11		0	0	0	0	11	0
	U										0.01	0.0141421										12		0.02	0	0.01	0.0141421	12	0.01
	G										0.055	0.0212132										13		0.04	0.07	0.055	0.0212132	13	0.055
	U										0.095	0.0636396										14		0.14	0.05	0.095	0.0636396	14	0.095
	G										0	0										15		0	0	0	0	15	0
	C										0	0										16		0	0	0	0	16	0
	U										0.06	0.0141421										17		0.07	0.05	0.06	0.0141421	17	0.06
	A							0.63	0.226274													18		0.79	0.47	0.63	0.226274	18	0.63
	A										0.265	0.13435										19		0.36	0.17	0.265	0.13435	19	0.265
20	U										0.25	0.353553										20		0	0.5	0.25	0.353553	20	0.25
	U										0.22	0.141421										21		0.12	0.32	0.22	0.141421	21	0.22
	G										0.23	0.0141421										22		0.22	0.24	0.23	0.0141421	22	0.23
	A										0.27	0										23		0.27	0.27	0.27	0	23	0.27
	G										0.22	0.0141421										24		0.21	0.23	0.22	0.0141421	24	0.22
	G										0.215	0.0212132										25		0.2	0.23	0.215	0.0212132	25	0.215
	U										0.235	0.0494975										26		0.27	0.2	0.235	0.0494975	26	0.235
	G										0.26	0.0141421										27		0.27	0.25	0.26	0.0141421	27	0.26
	C										0.04	0.0424264										28		0.01	0.07	0.04	0.0424264	28	0.04
	A										0.125	0.0777817										29		0.07	0.18	0.125	0.0777817	29	0.125
30	U				1.04	0.0989949																30		1.11	0.97	1.04	0.0989949	30	1.04
	U										0.325	0.00707107										31		0.33	0.32	0.325	0.00707107	31	0.325
	G										0.385	0.0353553										32		0.36	0.41	0.385	0.0353553	32	0.385
	G										0.35	0.0282843										33		0.37	0.33	0.35	0.0282843	33	0.35
	U										0.135	0.0494975										34		0.17	0.1	0.135	0.0494975	34	0.135
	C										0.055	0.0353553										35		0.03	0.08	0.055	0.0353553	35	0.055
	U										0.145	0.0919239										36		0.21	0.08	0.145	0.0919239	36	0.145
	G										0.275	0.00707107										37		0.28	0.27	0.275	0.00707107	37	0.275
	C										0.19	0										38		0.19	0.19	0.19	0	38	0.19
	A							0.44	0													39		0.44	0.44	0.44	0	39	0.44
40	A										0.365	0.0212132										40		0.35	0.38	0.365	0.0212132	40	0.365
	A							0.555	0.0494975													41		0.59	0.52	0.555	0.0494975	41	0.555
	U										0.175	0.0777817										42		0.12	0.23	0.175	0.0777817	42	0.175
	C										0.29	0.0282843										43		0.27	0.31	0.29	0.0282843	43	0.29
	G				1.36	0.127279																44		1.45	1.27	1.36	0.127279	44	1.36
	A							0.485	0.00707107													45		0.48	0.49	0.485	0.00707107	45	0.485
	G										0.195	0.0494975										46		0.16	0.23	0.195	0.0494975	46	0.195
	U										0.19	0.0565685										47		0.15	0.23	0.19	0.0565685	47	0.19
	U										0.155	0.00707107										48		0.16	0.15	0.155	0.00707107	48	0.155
	G										0.005	0.00707107										49		0	0.01	0.005	0.00707107	49	0.005
50	C										0.075	0.0212132										50		0.06	0.09	0.075	0.0212132	50	0.075
	U							0.58	0.0565685													51		0.54	0.62	0.58	0.0565685	51	0.58
	A				0.975	0.0494975																52		1.01	0.94	0.975	0.0494975	52	0.975
	G							0.48	0.0141421													53		0.49	0.47	0.48	0.0141421	53	0.48
	G							0.585	0.106066													54		0.66	0.51	0.585	0.106066	54	0.585
	C										0.04	0.0565685										55		0	0.08	0.04	0.0565685	55	0.04
	A										0.225	0.0777817										56		0.28	0.17	0.225	0.0777817	56	0.225
	A										0.055	0.00707107										57		0.06	0.05	0.055	0.00707107	57	0.055
	U										0.135	0.0494975										58		0.17	0.1	0.135	0.0494975	58	0.135
	A							0.8	0.0848528													59		0.86	0.74	0.8	0.0848528	59	0.8
60	A							0.615	0.0777817													60		0.67	0.56	0.615	0.0777817	60	0.615
	A										0.23	0.0282843										61		0.25	0.21	0.23	0.0282843	61	0.23
	C										0.01	0.0141421										62		0.02	0	0.01	0.0141421	62	0.01
	A										0.01	0.0141421										63		0	0.02	0.01	0.0141421	63	0.01
	C										0.16	0.0707107										64		0.21	0.11	0.16	0.0707107	64	0.16
	A										0.085	0.0212132										65		0.1	0.07	0.085	0.0212132	65	0.085
	U										0.045	0.0212132										66		0.06	0.03	0.045	0.0212132	66	0.045
	U							0.61	0.0424264													67		0.64	0.58	0.61	0.0424264	67	0.61
	U										0.375	0.106066										68		0.45	0.3	0.375	0.106066	68	0.375
	G										0.25	0										69		0.25	0.25	0.25	0	69	0.25
70	G										0.255	0.0212132										70		0.27	0.24	0.255	0.0212132	70	0.255
	A										0.12	0.0424264										71		0.15	0.09	0.12	0.0424264	71	0.12
	U							0.435	0.0353553													72		0.41	0.46	0.435	0.0353553	72	0.435
	U										0.24	0.0565685										73		0.2	0.28	0.24	0.0565685	73	0.24
	A				0.99	0.0989949																74		1.06	0.92	0.99	0.0989949	74	0.99
	A				0.95	0.0707107																75		1	0.9	0.95	0.0707107	75	0.95
	U				1.205	0.0494975																76		1.24	1.17	1.205	0.0494975	76	1.205
	U							0.65	0.155563													77		0.76	0.54	0.65	0.155563	77	0.65
	U				1.055	0.0777817																78		1.11	1	1.055	0.0777817	78	1.055
	U										0.16	0.0282843										79		0.18	0.14	0.16	0.0282843	79	0.16
80	A										0.14	0.0282843										80		0.16	0.12	0.14	0.0282843	80	0.14
	A										0.09	0.0424264										81		0.12	0.06	0.09	0.0424264	81	0.09
	U										0.035	0.00707107										82		0.03	0.04	0.035	0.00707107	82	0.035
	C										0.015	0.0212132										83		0.03	0	0.015	0.0212132	83	0.015
	G										0	0										84		0	0	0	0	84	0
	U										0.065	0.00707107										85		0.07	0.06	0.065	0.00707107	85	0.065
	U										0.395	0.0353553										86		0.42	0.37	0.395	0.0353553	86	0.395
	C				1.265	0.219203																87		1.42	1.11	1.265	0.219203	87	1.265
	G				1.02	0.0707107																88		1.07	0.97	1.02	0.0707107	88	1.02
	U							0.79	0.127279													89		0.88	0.7	0.79	0.127279	89	0.79
90	U										0.395	0.0212132										90		0.41	0.38	0.395	0.0212132	90	0.395
	G										0.185	0.0212132										91		0.2	0.17	0.185	0.0212132	91	0.185
	A										0.075	0.00707107										92		0.07	0.08	0.075	0.00707107	92	0.075
	G										0.02	0.0282843										93		0.04	0	0.02	0.0282843	93	0.02
	C										0	0										94		0	0	0	0	94	0
	G										0.08	0.0565685										95		0.12	0.04	0.08	0.0565685	95	0.08
	A										0.055	0.0212132										96		0.07	0.04	0.055	0.0212132	96	0.055
	U										0.065	0.0212132										97		0.08	0.05	0.065	0.0212132	97	0.065
	U										0.145	0.120208										98		0.23	0.06	0.145	0.120208	98	0.145
	A							0.535	0.106066													99		0.61	0.46	0.535	0.106066	99	0.535
100	G							0.46	0.169706													100		0.58	0.34	0.46	0.169706	100	0.46
	C							0.415	0.00707107													101		0.41	0.42	0.415	0.00707107	101	0.415
	A				1.175	0.0777817																102		1.23	1.12	1.175	0.0777817	102	1.175
	G										0.045	0.00707107										103		0.04	0.05	0.045	0.00707107	103	0.045
	A										0.03	0.0424264										104		0	0.06	0.03	0.0424264	104	0.03
	G				1.635	0.176777																105		1.76	1.51	1.635	0.176777	105	1.635
	A				1.435	0.233345																106		1.6	1.27	1.435	0.233345	106	1.435
	A							0.54	0.0707107													107		0.59	0.49	0.54	0.0707107	107	0.54
	C										0.07	0.0141421										108		0.08	0.06	0.07	0.0141421	108	0.07
	U										0	0										109		0	0	0	0	109	0
110	U							0.625	0.0777817													110		0.68	0.57	0.625	0.0777817	110	0.625
	G										0.02	0.0141421										111		0.03	0.01	0.02	0.0141421	111	0.02
	A										0.025	0.0353553										112		0.05	0	0.025	0.0353553	112	0.025
	C										0	0										113		0	0	0	0	113	0
	C										0.01	0.0141421										114		0.02	0	0.01	0.0141421	114	0.01
	A										0.005	0.00707107										115		0	0.01	0.005	0.00707107	115	0.005
	G										0.05	0.0282843										116		0.07	0.03	0.05	0.0282843	116	0.05
	A							0.675	0.106066													117		0.75	0.6	0.675	0.106066	117	0.675
	A										0.29	0.0282843										118		0.31	0.27	0.29	0.0282843	118	0.29
	C							0.465	0.0353553													119		0.44	0.49	0.465	0.0353553	119	0.465
120	A				1.335	0.162635																120		1.45	1.22	1.335	0.162635	120	1.335
	U				1.07	0.113137																121		1.15	0.99	1.07	0.113137	121	1.07
	G				1.865	0.205061																122		2.01	1.72	1.865	0.205061	122	1.865
	U										0.035	0.00707107										123		0.03	0.04	0.035	0.00707107	123	0.035
	C										0.015	0.0212132										124		0	0.03	0.015	0.0212132	124	0.015
	U										0	0										125		0	0	0	0	125	0
	G										0.04	0.0424264										126		0.01	0.07	0.04	0.0424264	126	0.04
	G										0.01	0.0141421										127		0	0.02	0.01	0.0141421	127	0.01
	U										0.005	0.00707107										128		0.01	0	0.005	0.00707107	128	0.005
	C										0	0										129		0	0	0	0	129	0
130	A										0.145	0.0636396										130		0.19	0.1	0.145	0.0636396	130	0.145
	G				0.98	0.268701																131		1.17	0.79	0.98	0.268701	131	0.98
	U										0.145	0.120208										132		0.23	0.06	0.145	0.120208	132	0.145
	A				0.975	0.106066																133		1.05	0.9	0.975	0.106066	133	0.975
	A				1.63	0.367696																134		1.89	1.37	1.63	0.367696	134	1.63
	A				1.66	0.240416																135		1.83	1.49	1.66	0.240416	135	1.66
	G										0.105	0.00707107										136		0.1	0.11	0.105	0.00707107	136	0.105
	C										0.015	0.0212132										137		0.03	0	0.015	0.0212132	137	0.015
	U										0	0										138		0	0	0	0	138	0
	C										0	0										139		0	0	0	0	139	0
140	A										0	0										140		0	0	0	0	140	0
	G										0.01	0.0141421										141		0	0.02	0.01	0.0141421	141	0.01
	G										0.005	0.00707107										142		0	0.01	0.005	0.00707107	142	0.005
	G										0.05	0										143		0.05	0.05	0.05	0	143	0.05
	A							0.56	0.0424264													144		0.53	0.59	0.56	0.0424264	144	0.56
	A										0.09	0.0565685										145		0.05	0.13	0.09	0.0565685	145	0.09
	A										0.225	0.00707107										146		0.22	0.23	0.225	0.00707107	146	0.225
	A				1.155	0.162635																147		1.27	1.04	1.155	0.162635	147	1.155
	A							0.565	0.0636396													148		0.61	0.52	0.565	0.0636396	148	0.565
	C										0.015	0.00707107										149		0.01	0.02	0.015	0.00707107	149	0.015
150	C										0	0										150		0	0	0	0	150	0
	C										0.025	0.0353553										151		0.05	0	0.025	0.0353553	151	0.025
	U										0.01	0.0141421										152		0.02	0	0.01	0.0141421	152	0.01
	G										0	0										153		0	0	0	0	153	0
	G										0	0										154		0	0	0	0	154	0
	G										0	0										155		0	0	0	0	155	0
	C										0	0										156		0	0	0	0	156	0
	G							0.49	0.0282843													157		0.47	0.51	0.49	0.0282843	157	0.49
	U				1.035	0.0494975																158		1	1.07	1.035	0.0494975	158	1.035
	C							0.615	0.0212132													159		0.6	0.63	0.615	0.0212132	159	0.615
160	A				0.895	0.0353553																160		0.92	0.87	0.895	0.0353553	160	0.895
	A							0.81	0.0565685													161		0.85	0.77	0.81	0.0565685	161	0.81
	U										0.04	0.0565685										162		0.08	0	0.04	0.0565685	162	0.04
	A				1.36	0.240416																163		1.53	1.19	1.36	0.240416	163	1.36
	U				1.35	0.226274																164		1.51	1.19	1.35	0.226274	164	1.35
	G										0.065	0.0636396										165		0.11	0.02	0.065	0.0636396	165	0.065
	G							0.725	0.120208													166		0.81	0.64	0.725	0.120208	166	0.725
	U				1.11	0.0424264																167		1.14	1.08	1.11	0.0424264	167	1.11
	A										0.105	0.0353553										168		0.08	0.13	0.105	0.0353553	168	0.105
	C										0.2	0.0565685										169		0.16	0.24	0.2	0.0565685	169	0.2
170	G										0	0										170		0	0	0	0	170	0
	A										0	0										171		0	0	0	0	171	0
	C										0	0										172		0	0	0	0	172	0
	G										0.045	0.0494975										173		0.08	0.01	0.045	0.0494975	173	0.045
	A										0.005	0.00707107										174		0.01	0	0.005	0.00707107	174	0.005
	G										0	0										175		0	0	0	0	175	0
	G										0	0										176		0	0	0	0	176	0
	A										0.025	0.0212132										177		0.04	0.01	0.025	0.0212132	177	0.025
	G										0.045	0.0636396										178		0	0.09	0.045	0.0636396	178	0.045
	U										0.14	0.0141421										179		0.15	0.13	0.14	0.0141421	179	0.14
180	U										0.32	0.0707107										180		0.37	0.27	0.32	0.0707107	180	0.32
	C										0.325	0.0212132										181		0.34	0.31	0.325	0.0212132	181	0.325
	G										0	0										182		0	0	0	0	182	0
	C										0.04	0.0565685										183		0.08	0	0.04	0.0565685	183	0.04
	U										0	0										184		0	0	0	0	184	0
	C										0	0										185		0	0	0	0	185	0
	C										0	0										186		0	0	0	0	186	0
	U										0	0										187		0	0	0	0	187	0
	U										0.055	0.0777817										188		0.11	0	0.055	0.0777817	188	0.055
	G										0.035	0.0494975										189		0.07	0	0.035	0.0494975	189	0.035
190	U										0.025	0.0353553										190		0	0.05	0.025	0.0353553	190	0.025
	C										0.01	0.0141421										191		0.02	0	0.01	0.0141421	191	0.01
	A							0.46	0.0424264													192		0.49	0.43	0.46	0.0424264	192	0.46
	A							0.82	0.0141421													193		0.81	0.83	0.82	0.0141421	193	0.82
	A							0.735	0.0353553													194		0.76	0.71	0.735	0.0353553	194	0.735
	C										0.025	0.0353553										195		0	0.05	0.025	0.0353553	195	0.025
	A							0.49	0.0141421													196		0.5	0.48	0.49	0.0141421	196	0.49
	A										0.01	0										197		0.01	0.01	0.01	0	197	0.01
	A							0.795	0.0777817													198		0.85	0.74	0.795	0.0777817	198	0.795
	A				1.11	0.141421																199		1.21	1.01	1.11	0.141421	199	1.11
200	U										0.115	0.0636396										200		0.07	0.16	0.115	0.0636396	200	0.115
	A							0.485	0.0212132													201		0.47	0.5	0.485	0.0212132	201	0.485
	A										0.185	0.0212132										202		0.2	0.17	0.185	0.0212132	202	0.185
	A				1.205	0.0636396																203		1.25	1.16	1.205	0.0636396	203	1.205
	A				0.975	0.0353553																204		1	0.95	0.975	0.0353553	204	0.975
	C										0.215	0.0353553										205		0.24	0.19	0.215	0.0353553	205	0.215
	A							0.84	0.169706													206		0.96	0.72	0.84	0.169706	206	0.84
	A										0	0										207		0	0	0	0	207	0
	A										0	0										208		0	0	0	0	208	0
	A										0.385	0.0636396										209		0.34	0.43	0.385	0.0636396	209	0.385
210	A				1.195	0.0777817																210		1.14	1.25	1.195	0.0777817	210	1.195
	A							0.685	0.148492													211		0.58	0.79	0.685	0.148492	211	0.685
	C										0.09	0.0989949										212		0.02	0.16	0.09	0.0989949	212	0.09
	A							0.485	0.13435													213		0.39	0.58	0.485	0.13435	213	0.485
	A							0.52	0.0141421													214		0.53	0.51	0.52	0.0141421	214	0.52
	A							0.445	0.0494975													215		0.41	0.48	0.445	0.0494975	215	0.445
	A										0.135	0.106066										216		0.06	0.21	0.135	0.106066	216	0.135
	C										0.075	0.00707107										217		0.08	0.07	0.075	0.00707107	217	0.075
	A										0.155	0.0777817										218		0.1	0.21	0.155	0.0777817	218	0.155
	A										0.1	0.0989949										219		0.03	0.17	0.1	0.0989949	219	0.1
220	A										0.1	0										220		0.1	0.1	0.1	0	220	0.1
	U										0.32	0.0282843										221		0.34	0.3	0.32	0.0282843	221	0.32
	U							0.4	0.113137													222		0.48	0.32	0.4	0.113137	222	0.4
	G							0.45	0.0707107													223		0.4	0.5	0.45	0.0707107	223	0.45
	G										0.095	0.0777817												0.04	0.15	0.095	0.0777817	224	0.095
	A										0.34	0.0565685												0.38	0.3	0.34	0.0565685	225	0.34
	A										0.27	0.0282843												0.29	0.25	0.27	0.0282843	226	0.27
	A										0.205	0.00707107												0.21	0.2	0.205	0.00707107	227	0.205
	C							0.5	0.141421															0.6	0.4	0.5	0.141421	228	0.5
	A										0.025	0.0353553												0	0.05	0.025	0.0353553	229	0.025
230	G										0.135	0.120208												0.22	0.05	0.135	0.120208	230	0.135
	A										0.135	0.0919239												0.2	0.07	0.135	0.0919239	231	0.135
	C										0	0												0	0	0	0	232	0
	C										0.03	0.0424264												0.06	0	0.03	0.0424264	233	0.03
	U										0.035	0.0353553												0.06	0.01	0.035	0.0353553	234	0.035
	G										0.18	0.254558												0.36	0	0.18	0.254558	235	0.18
	G										0.175	0.247487												0	0.35	0.175	0.247487	236	0.175
	A										0.05	0.0707107												0	0.1	0.05	0.0707107	237	0.05
	C										0	0												0	0	0	0	238	0
	C										0.12	0.0282843												0.1	0.14	0.12	0.0282843	239	0.12
240	U							0.465	0.0353553															0.49	0.44	0.465	0.0353553	240	0.465
	U				1.07	0.0282843																		1.09	1.05	1.07	0.0282843	241	1.07
	C										0.28	0.0565685												0.32	0.24	0.28	0.0565685	242	0.28
	A							0.815	0.0919239															0.88	0.75	0.815	0.0919239	243	0.815
	A										0.15	0.0141421												0.14	0.16	0.15	0.0141421	244	0.15
	G										0.09	0.0565685												0.05	0.13	0.09	0.0565685	245	0.09
	A										0.195	0.0212132												0.21	0.18	0.195	0.0212132	246	0.195
	G										0.025	0.0353553												0	0.05	0.025	0.0353553	247	0.025
	G										0.02	0.0282843												0	0.04	0.02	0.0282843	248	0.02
	U										0	0												0	0	0	0	249	0
250	G										0.325	0.0636396												0.28	0.37	0.325	0.0636396	250	0.325
	U										0.375	0.0353553												0.4	0.35	0.375	0.0353553	251	0.375
	U										0.1	0.0424264												0.13	0.07	0.1	0.0424264	252	0.1
	C										0	0												0	0	0	0	253	0
	A										0.14	0												0.14	0.14	0.14	0	254	0.14
	A				0.875	0.0353553																		0.9	0.85	0.875	0.0353553	255	0.875
	G							0.445	0.0777817															0.39	0.5	0.445	0.0777817	256	0.445
	G				1.17	0.381838																		0.9	1.44	1.17	0.381838	257	1.17
	A							0.525	0.13435															0.62	0.43	0.525	0.13435	258	0.525
	U							0.515	0.247487															0.69	0.34	0.515	0.247487	259	0.515
260	U										0.27	0.268701												0.46	0.08	0.27	0.268701	260	0.27
	U				0.94	0.19799																		1.08	0.8	0.94	0.19799	261	0.94
	A							0.595	0.0353553															0.57	0.62	0.595	0.0353553	262	0.595
	U										0.065	0.0636396												0.02	0.11	0.065	0.0636396	263	0.065
	C							0.57	0.0707107															0.62	0.52	0.57	0.0707107	264	0.57
	U							0.525	0.0494975															0.49	0.56	0.525	0.0494975	265	0.525
	U										0.195	0.176777												0.07	0.32	0.195	0.176777	266	0.195
	U							0.47	0.212132															0.32	0.62	0.47	0.212132	267	0.47
	U										0.395	0.0353553												0.37	0.42	0.395	0.0353553	268	0.395
	U										0.24	0.0141421												0.23	0.25	0.24	0.0141421	269	0.24
270	C							0.515	0.0636396															0.47	0.56	0.515	0.0636396	270	0.515
																								0.02	0.05	0.035	0.0212132	271	0.035
																								0.03	0.01	0.02	0.0141421	272	0.02
																								0.23	0.27	0.25	0.0282843	273	0.25
																								0.46	0.41	0.435	0.0353553	274	0.435
																								0.4	0.77	0.585	0.26163	275	0.585
																								0.62	0.88	0.75	0.183848	276	0.75
																								0.09	0.2	0.145	0.0777817	277	0.145
