## Supplementary material for "Novel conserved RNA structural motifs regulate genome cyclization of yellow fever virus": Figure_1_Supplementary_File_2: SHAPE-MaP_WT_3-UTR.xlsx

### Sheet: 17D_3-UTR_WT_1M7_MaP
seqNum	seqRNA	>=2.55			0.85-2.55			0.4-0.85			<0.4			N.D.									Replicate-1	Replicate-2	Average	SD
	A													-999	0							1	-999	-999	-999	0
	A													-999	0							2	-999	-999	-999	0
	C													-999	0							3	-999	-999	-999	0
	A													-999	0							4	-999	-999	-999	0
	C													-999	0							5	-999	-999	-999	0
	C													-999	0							6	-999	-999	-999	0
	A													-999	0							7	-999	-999	-999	0
	U													-999	0							8	-999	-999	-999	0
	C													-999	0							9	-999	-999	-999	0
10	U													-999	0							10	-999	-999	-999	0
	A													-999	0							11	-999	-999	-999	0
	A													-999	0							12	-999	-999	-999	0
	C													-999	0							13	-999	-999	-999	0
	A													-999	0							14	-999	-999	-999	0
	G													-999	0							15	-999	-999	-999	0
	G													-999	0							16	-999	-999	-999	0
	A										0.0485265	0.064223										17	0.003114	0.093939	0.0485265	0.064223
	A				1.47531	0.130702																18	1.38289	1.56773	1.47531	0.130702
	U							0.460861	0.0500511													19	0.496252	0.425469	0.460861	0.0500511
20	A										0.285054	0.116901										20	0.202393	0.367716	0.285054	0.116901
	A										0.124505	0.0296603										21	0.103532	0.145478	0.124505	0.0296603
	C										0.090613	0.0314804										22	0.112873	0.068353	0.090613	0.0314804
	C										0.056318	0.0744767										23	0.108981	0.003655	0.056318	0.0744767
	G										-0.0212465	0.0145388										24	-0.031527	-0.010966	-0.0212465	0.0145388
	G										0.0362665	0.141009										25	-0.063442	0.135975	0.0362665	0.141009
	G										0.232299	0.00541502										26	0.22847	0.236128	0.232299	0.00541502
	A										0.281656	0.0442274										27	0.31293	0.250383	0.281656	0.0442274
	U				1.19347	0.0216551																28	1.17816	1.20878	1.19347	0.0216551
	A										0.330603	0.00958059										29	0.323829	0.337378	0.330603	0.00958059
30	C	3.37442	0.624322																			30	3.81588	2.93296	3.37442	0.624322
	A										0.166678	0.0744393										31	0.114041	0.219314	0.166678	0.0744393
	A							0.493943	0.0220554													32	0.478348	0.509539	0.493943	0.0220554
	A										0.167577	0.0338796										33	0.143621	0.191534	0.167577	0.0338796
	C										0.078814	0.143386										34	-0.022575	0.180203	0.078814	0.143386
	C										0.381022	0.0369096										35	0.407121	0.354923	0.381022	0.0369096
	A	3.77309	0.190972																			36	3.90813	3.63805	3.77309	0.190972
	C				0.893463	0.0944214																37	0.826697	0.960229	0.893463	0.0944214
	G				0.939082	0.0584869																38	0.980438	0.897725	0.939082	0.0584869
	G										0.228537	0.00504874										39	0.224967	0.232107	0.228537	0.00504874
40	G										-0.112497	0.0611167										40	-0.069281	-0.155713	-0.112497	0.0611167
	U				1.38288	0.172292																41	1.50471	1.26106	1.38288	0.172292
	G										0.246271	0.139957										42	0.345235	0.147306	0.246271	0.139957
	G										0.0419795	0.0314542										43	0.064221	0.019738	0.0419795	0.0314542
	A										0.117247	0.0339963										44	0.141286	0.093208	0.117247	0.0339963
	G										0.116635	0.0403666										45	0.145178	0.088091	0.116635	0.0403666
	A										0.39042	0.13756										46	0.487689	0.29315	0.39042	0.13756
	A										0.046892	0.0404691										47	0.075508	0.018276	0.046892	0.0404691
	C										0.011142	0.0245635										48	-0.006227	0.028511	0.011142	0.0245635
	C										-0.056144	0.0411465										49	-0.085239	-0.027049	-0.056144	0.0411465
50	G										0.085401	0.0249991										50	0.067724	0.103078	0.085401	0.0249991
	G										0.150792	0.0421499										51	0.180597	0.120988	0.150792	0.0421499
	A										0.21573	0.00455094										52	0.212512	0.218948	0.21573	0.00455094
	C										-0.0164115	0.0175228										53	-0.028802	-0.004021	-0.0164115	0.0175228
	U										0.0028735	0.0403921										54	-0.025688	0.031435	0.0028735	0.0403921
	C										-0.024037	0.0893048										55	-0.087185	0.039111	-0.024037	0.0893048
	C										0.26201	0.0422892										56	0.291913	0.232107	0.26201	0.0422892
	C										-0.068624	0.0768894										57	-0.122993	-0.014255	-0.068624	0.0768894
	C										0.261714	0.088394										58	0.324218	0.19921	0.261714	0.088394
	A				1.73128	0.421016																59	2.02899	1.43358	1.73128	0.421016
60	C							0.418264	0.152125													60	0.525832	0.310695	0.418264	0.152125
	A							0.748881	0.00114056													61	0.748075	0.749688	0.748881	0.00114056
	A				0.91012	0.0403673																62	0.881576	0.938664	0.91012	0.0403673
	C										0.257579	0.0634183										63	0.302422	0.212735	0.257579	0.0634183
	C							0.461567	0.189838													64	0.327331	0.595803	0.461567	0.189838
	U				0.968073	0.0111362																65	0.960198	0.975947	0.968073	0.0111362
	G	4.54634	0.0816164																			66	4.60405	4.48862	4.54634	0.0816164
	A							0.802136	0.0731516													67	0.75041	0.853862	0.802136	0.0731516
	A										0.280551	0.00285883										68	0.282572	0.278529	0.280551	0.00285883
	A										0.310078	0.0086267										69	0.303978	0.316178	0.310078	0.0086267
70	C										0.0125665	0.0452937										70	-0.019461	0.044594	0.0125665	0.0452937
	C										0.043012	0.0239483										71	0.026078	0.059946	0.043012	0.0239483
	G										-0.0276755	0.0918652										72	-0.092634	0.037283	-0.0276755	0.0918652
	G										0.0380435	0.00150967										73	0.036976	0.039111	0.0380435	0.00150967
	G				1.25171	0.0798302																74	1.30816	1.19526	1.25171	0.0798302
	A										-0.0412635	0.00769686										75	-0.046706	-0.035821	-0.0412635	0.00769686
	U				1.41908	0.217971																76	1.26496	1.57321	1.41908	0.217971
	A										0.060151	0.0178658										77	0.072784	0.047518	0.060151	0.0178658
	U				2.1376	0.348951																78	2.38434	1.89085	2.1376	0.348951
	A							0.480317	0.0159969													79	0.469006	0.491629	0.480317	0.0159969
80	A										0.132382	0.0908901										80	0.068113	0.196651	0.132382	0.0908901
	A										0.105831	0.148117										81	0.210566	0.001097	0.105831	0.148117
	C										-0.0016735	0.00952261										82	0.00506	-0.008407	-0.0016735	0.00952261
	C										0.2562	0.0920575										83	0.191106	0.321295	0.2562	0.0920575
	A	4.71973	0.0125398																			84	4.7286	4.71086	4.71973	0.0125398
	C							0.600842	0.174093													85	0.723944	0.477739	0.600842	0.174093
	G				1.75292	0.00534856																86	1.74914	1.7567	1.75292	0.00534856
	G										0.096996	0.054607										87	0.058383	0.135609	0.096996	0.054607
	C										-0.401664	0.0946632										88	-0.334727	-0.468601	-0.401664	0.0946632
	U				1.27046	0.0500066																89	1.30582	1.2351	1.27046	0.0500066
90	G										0.001733	0.0525932										90	0.038922	-0.035456	0.001733	0.0525932
	G										0.07188	0.0876968										91	0.133891	0.009869	0.07188	0.0876968
	A										0.064823	0.0773617										92	0.01012	0.119526	0.064823	0.0773617
	G										0.0855955	0.024724										93	0.068113	0.103078	0.0855955	0.024724
	A							0.571836	0.0711137													94	0.521551	0.622121	0.571836	0.0711137
	A										0.232536	0.00525875										95	0.236255	0.228818	0.232536	0.00525875
	C										0.046249	0.0369746										96	0.072394	0.020104	0.046249	0.0369746
	C										-0.065527	0.00530896										97	-0.069281	-0.061773	-0.065527	0.00530896
	G										0.0523055	0.0128729										98	0.043203	0.061408	0.0523055	0.0128729
	G										0.030943	0.04376										99	0.061886	0	0.030943	0.04376
100	A										0.132263	0.00560524										100	0.136226	0.128299	0.132263	0.00560524
	C										-0.009649	0.0270864										101	-0.028802	0.009504	-0.009649	0.0270864
	U										-0.122317	0.0942701										102	-0.055658	-0.188976	-0.122317	0.0942701
	C										-0.0237645	0.136477										103	-0.120268	0.072739	-0.0237645	0.136477
	C										-0.0090655	0.0857077										104	-0.06967	0.051539	-0.0090655	0.0857077
	G										0.0876045	0.133713										105	0.182154	-0.006945	0.0876045	0.133713
	C										0.0639415	0.0103033										106	0.071227	0.056656	0.0639415	0.0103033
	A				1.05936	0.0340076																107	1.03532	1.08341	1.05936	0.0340076
	C										0.268303	0.0563324										108	0.22847	0.308136	0.268303	0.0563324
	U							0.76661	0.187491													109	0.634034	0.899187	0.76661	0.187491
110	U				2.02732	0.169373																110	1.90755	2.14708	2.02732	0.169373
	A							0.511906	0.107765													111	0.588107	0.435704	0.511906	0.107765
	A	3.35398	0.041964																			112	3.3243	3.38365	3.35398	0.041964
	A										0.0487095	0.0644818										113	0.003114	0.094305	0.0487095	0.0644818
	A				1.16823	0.105948																114	1.09331	1.24314	1.16823	0.105948
	U				0.916208	0.00384171																115	0.913492	0.918925	0.916208	0.00384171
	G	3.56829	0.517888																			116	3.20209	3.93449	3.56829	0.517888
	A							0.821348	0.116284													117	0.739123	0.903573	0.821348	0.116284
	A				2.44629	0.0318332																118	2.4688	2.42378	2.44629	0.0318332
	A										0.276081	0.00532593										119	0.279847	0.272315	0.276081	0.00532593
120	C							0.727583	0.0689974													120	0.678794	0.776371	0.727583	0.0689974
	A				1.25739	0.0129047																121	1.26651	1.24826	1.25739	0.0129047
	G	4.56976	0.0583978																			122	4.61105	4.52847	4.56976	0.0583978
	A										0.226034	0.032884										123	0.202782	0.249287	0.226034	0.032884
	A										0.163968	0.043637										124	0.133112	0.194824	0.163968	0.043637
	A										0.0128395	0.0264281										125	0.031527	-0.005848	0.0128395	0.0264281
	C										-0.046603	0.0953717										126	-0.114041	0.020835	-0.046603	0.0953717
	C										0.0022085	0.0873397										127	-0.05955	0.063967	0.0022085	0.0873397
	G										-0.0773865	0.199904										128	-0.21874	0.063967	-0.0773865	0.199904
	G										-0.038409	0.0574199										129	-0.079011	0.002193	-0.038409	0.0574199
130	G										0.340633	0.111091										130	0.419187	0.26208	0.340633	0.111091
	A										0.315492	0.00252084										131	0.313709	0.317274	0.315492	0.00252084
	U							0.669323	0.00679035													132	0.674124	0.664521	0.669323	0.00679035
	A				1.10885	0.199846																133	1.25016	0.96754	1.10885	0.199846
	A	10.2949	0.89425																			134	10.9273	9.66261	10.2949	0.89425
	A										0.114621	0.0685342										135	0.163082	0.06616	0.114621	0.0685342
	A										0.039262	0.0230489										136	0.022964	0.05556	0.039262	0.0230489
	A										0.073983	0.0126148										137	0.082903	0.065063	0.073983	0.0126148
	C										-0.003633	0.0486221										138	0.030748	-0.038014	-0.003633	0.0486221
	U				1.75993	0.174637																139	1.88342	1.63645	1.75993	0.174637
140	A				1.25665	0.0796301																140	1.20034	1.31296	1.25665	0.0796301
	C							0.5717	0.00927371													141	0.565143	0.578258	0.5717	0.00927371
	G				0.873946	0.189684																142	1.00807	0.739819	0.873946	0.189684
	G										0.273434	0.0459747										143	0.240925	0.305943	0.273434	0.0459747
	A				2.08161	0.119341																144	2.16599	1.99722	2.08161	0.119341
	U										0.176241	0.127597										145	0.086017	0.266466	0.176241	0.127597
	G										4.35e-05	0.0319874										146	-0.022575	0.022662	4.35e-05	0.0319874
	G										0.044853	0.0505086										147	0.080568	0.009138	0.044853	0.0505086
	A										0.195832	0.0347578										148	0.171255	0.22041	0.195832	0.0347578
	G										0.0851215	0.105518										149	0.010509	0.159734	0.0851215	0.105518
150	A										0.106706	0.00779232										150	0.101196	0.112216	0.106706	0.00779232
	A										0.0976625	0.00940098										151	0.10431	0.091015	0.0976625	0.00940098
	C										0.0547915	0.0367547										152	0.028802	0.080781	0.0547915	0.0367547
	C										0.0627215	0.0147807										153	0.073173	0.05227	0.0627215	0.0147807
	G										0.022852	0.142404										154	-0.077843	0.123547	0.022852	0.142404
	G										0.082141	0.0699286										155	0.032694	0.131588	0.082141	0.0699286
	A										0.259698	0.138287										156	0.161914	0.357482	0.259698	0.138287
	C										0.004188	0.0406007										157	-0.024521	0.032897	0.004188	0.0406007
	U										0.049892	0.0876218										158	-0.012066	0.11185	0.049892	0.0876218
	C				1.92022	0.136807																159	1.82348	2.01696	1.92022	0.136807
160	C										0.0046335	0.0473896										160	0.038143	-0.028876	0.0046335	0.0473896
	A							0.801864	0.263767													161	0.615352	0.988375	0.801864	0.263767
	C										0.0762015	0.0276415										162	0.095747	0.056656	0.0762015	0.0276415
	A										0.298135	0.206957										163	0.151795	0.444476	0.298135	0.206957
	C										0.065967	0.0421153										164	0.095747	0.036187	0.065967	0.0421153
	A				1.22688	0.20651																165	1.08086	1.37291	1.22688	0.20651
	U										0.373235	0.169501										166	0.25338	0.493091	0.373235	0.169501
	U				1.34599	0.0969903																167	1.27741	1.41457	1.34599	0.0969903
	G							0.490251	0.0355491													168	0.465114	0.515388	0.490251	0.0355491
	A	4.53173	0.678246																			169	4.05214	5.01132	4.53173	0.678246
170	G							0.569277	0.0674948													170	0.521551	0.617003	0.569277	0.0674948
	A										0.227656	0.0231698										171	0.244039	0.211272	0.227656	0.0231698
	C				2.2575	0.247643																172	2.43261	2.08239	2.2575	0.247643
	A										0.199094	0.0272335										173	0.218351	0.179837	0.199094	0.0272335
	G	2.59324	0.337251																			174	2.35476	2.83171	2.59324	0.337251
	A	8.76613	1.22388																			175	7.90072	9.63154	8.76613	1.22388
	A										0.0009225	0.0348809										176	-0.023742	0.025587	0.0009225	0.0348809
	G										0.391697	0.0596508										177	0.349517	0.433876	0.391697	0.0596508
	A							0.811264	0.0101003													178	0.804122	0.818406	0.811264	0.0101003
	A										0.166176	0.130976										179	0.073562	0.25879	0.166176	0.130976
180	G				0.8946	0.221529																180	0.737955	1.05124	0.8946	0.221529
	U										0.164202	0.0518083										181	0.200836	0.127568	0.164202	0.0518083
	U										0.204741	0.0098896										182	0.211734	0.197748	0.204741	0.0098896
	G										0.022187	0.0704575										183	-0.027634	0.072008	0.022187	0.0704575
	U										0.028809	0.108976										184	0.105867	-0.048249	0.028809	0.108976
	C										-0.0374405	0.0116666										185	-0.029191	-0.04569	-0.0374405	0.0116666
	A										0.0403735	0.0695036										186	0.08952	-0.008773	0.0403735	0.0695036
	G										0.000964	0.0839293										187	-0.058383	0.060311	0.000964	0.0839293
	C										-0.036556	0.0418763										188	-0.066167	-0.006945	-0.036556	0.0418763
	C										0.016601	0.0333853										189	-0.007006	0.040208	0.016601	0.0333853
190	C										-0.0128495	0.0693481										190	-0.061886	0.036187	-0.0128495	0.0693481
	A										0.0422315	0.101557										191	-0.02958	0.114043	0.0422315	0.101557
	G										0.0784115	0.01681										192	0.090298	0.066525	0.0784115	0.01681
	A										-0.025057	0.0260781										193	-0.006617	-0.043497	-0.025057	0.0260781
	A										0.0299015	0.105037										194	-0.044371	0.104174	0.0299015	0.105037
	C										0.124549	0.121095										195	0.038922	0.210176	0.124549	0.121095
	C										0.328008	0.0348229										196	0.352631	0.303384	0.328008	0.0348229
	C										0.245508	0.0472142										197	0.212123	0.278894	0.245508	0.0472142
	C				1.12833	0.0666215																198	1.17544	1.08122	1.12833	0.0666215
	A	5.09927	0.237588																			199	5.26727	4.93127	5.09927	0.237588
200	C										0.004909	0.0251065										200	-0.012844	0.022662	0.004909	0.0251065
	A							0.524327	0.200286													201	0.66595	0.382703	0.524327	0.200286
	C							0.496199	0.0116333													202	0.504425	0.487973	0.496199	0.0116333
	G										0.311464	0.00563281										203	0.307481	0.315447	0.311464	0.00563281
	A							0.837373	0.0960909													204	0.905319	0.769426	0.837373	0.0960909
	G										-0.079249	0.336102										205	0.158411	-0.316909	-0.079249	0.336102
	U										0.067109	0.212149										206	-0.082903	0.217121	0.067109	0.212149
	U										0.01852	0.0530712										207	0.056047	-0.019007	0.01852	0.0530712
	U										0.01987	0.00498227										208	0.016347	0.023393	0.01987	0.00498227
	U										0.026157	0.0529538										209	-0.011287	0.063601	0.026157	0.0529538
210	G										0.001406	0.0293859										210	0.022185	-0.019373	0.001406	0.0293859
	C										-0.023067	0.00315652										211	-0.025299	-0.020835	-0.023067	0.00315652
	C										0.0578445	0.0668138										212	0.105089	0.0106	0.0578445	0.0668138
	A										0.086182	0.10867										213	0.009341	0.163023	0.086182	0.10867
	C										0.0400635	0.0208802										214	0.025299	0.054828	0.0400635	0.0208802
	U										-0.0002705	0.00478641										215	0.003114	-0.003655	-0.0002705	0.00478641
	G										0.022114	0.0281725										216	0.042035	0.002193	0.022114	0.0281725
	C										-0.032907	0.0630513										217	0.011677	-0.077491	-0.032907	0.0630513
	U										0.0215085	0.0161058										218	0.01012	0.032897	0.0215085	0.0161058
	A										-0.007414	0.0197891										219	-0.021407	0.006579	-0.007414	0.0197891
220	A										0.112043	0.0560722										220	0.072394	0.151692	0.112043	0.0560722
	G										0.107875	0.0703677										221	0.157633	0.058118	0.107875	0.0703677
	C										0.0555155	0.0128616										222	0.06461	0.046421	0.0555155	0.0128616
	U										0.072467	0.00375049										223	0.075119	0.069815	0.072467	0.00375049
	G										-0.041252	0.0666095										224	-0.088352	0.005848	-0.041252	0.0666095
	U										0.0051985	0.020562										225	-0.009341	0.019738	0.0051985	0.020562
	G										-0.0474185	0.00375969										226	-0.04476	-0.050077	-0.0474185	0.00375969
	A										0.050004	0.0278119										227	0.06967	0.030338	0.050004	0.0278119
	G										0.02142	0.0115782										228	0.013233	0.029607	0.02142	0.0115782
	G										-0.099577	0.104121										229	-0.173202	-0.025952	-0.099577	0.104121
230	C										-0.0084595	0.0180178										230	0.004281	-0.0212	-0.0084595	0.0180178
	A										0.0236575	0.0466669										231	-0.009341	0.056656	0.0236575	0.0466669
	G										-0.0083005	0.0427538										232	-0.038532	0.021931	-0.0083005	0.0427538
	U										0.0500855	0.0144865										233	0.060329	0.039842	0.0500855	0.0144865
	G										-0.016535	0.0448504										234	0.015179	-0.048249	-0.016535	0.0448504
	C										-0.010658	0.0300634										235	-0.031916	0.0106	-0.010658	0.0300634
	A										-0.011939	0.0453156										236	-0.043982	0.020104	-0.011939	0.0453156
	G										0.0112395	0.045619										237	-0.021018	0.043497	0.0112395	0.045619
	G										0.0452335	0.0342459										238	0.021018	0.069449	0.0452335	0.0342459
	C										0.0495085	0.0819049										239	0.107424	-0.008407	0.0495085	0.0819049
240	U										0.045906	0.0809453										240	0.103143	-0.011331	0.045906	0.0809453
	G										0.096952	0.096274										241	0.165028	0.028876	0.096952	0.096274
	G										0.129027	0.080637										242	0.186046	0.072008	0.129027	0.080637
	G										0.0258455	0.0179414										243	0.038532	0.013159	0.0258455	0.0179414
	A										0.029262	0.0149624										244	0.018682	0.039842	0.029262	0.0149624
	C										-0.0257305	0.0127201										245	-0.016736	-0.034725	-0.0257305	0.0127201
	A										0.018371	0.0215767										246	0.003114	0.033628	0.018371	0.0215767
	G										0.0449615	0.0723731										247	0.096137	-0.006214	0.0449615	0.0723731
	C										0.0054845	0.00930765										248	0.012066	-0.001097	0.0054845	0.00930765
	C										-0.0043895	0.0279187										249	-0.024131	0.015352	-0.0043895	0.0279187
250	G										0.02228	0.0238026										250	0.005449	0.039111	0.02228	0.0238026
	A										0.100798	0.00218991										251	0.09925	0.102347	0.100798	0.00218991
	C										0.0645875	0.011528										252	0.056436	0.072739	0.0645875	0.011528
	C										0.205151	0.0368325										253	0.231195	0.179106	0.205151	0.0368325
	U				0.921837	0.0289306																254	0.942294	0.90138	0.921837	0.0289306
	C										0.0191815	0.00644952										255	0.023742	0.014621	0.0191815	0.00644952
	C										0.0075205	0.0245925										256	0.02491	-0.009869	0.0075205	0.0245925
	A										-0.060914	0.0156893										257	-0.04982	-0.072008	-0.060914	0.0156893
	G										-0.091892	0.0892227										258	-0.028802	-0.154982	-0.091892	0.0892227
	G										0.063928	0.00729169										259	0.058772	0.069084	0.063928	0.00729169
260	U										0.049571	0.00019799										260	0.049431	0.049711	0.049571	0.00019799
	U										0.314498	0.0302896										261	0.29308	0.335916	0.314498	0.0302896
	G										0.096859	0.00982878										262	0.089909	0.103809	0.096859	0.00982878
	C										0.0578175	0.0316239										263	0.080179	0.035456	0.0578175	0.0316239
	G				1.63112	0.468551																264	1.96243	1.2998	1.63112	0.468551
	A				1.06482	0.118451																265	1.14858	0.981064	1.06482	0.118451
	A										0.258493	0.0397069										266	0.230416	0.28657	0.258493	0.0397069
	A										0.0404735	0.00606203										267	0.04476	0.036187	0.0404735	0.00606203
	A										0.0031475	0.011057										268	-0.004671	0.010966	0.0031475	0.011057
	A										0.015037	0.103832										269	-0.058383	0.088457	0.015037	0.103832
270	C										-0.0374645	0.0105988										270	-0.02997	-0.044959	-0.0374645	0.0105988
	C										0.0062475	0.0242474										271	-0.010898	0.023393	0.0062475	0.0242474
	U										-0.0553825	0.0323155										272	-0.078233	-0.032532	-0.0553825	0.0323155
	G										0.011096	0.00963787										273	0.004281	0.017911	0.011096	0.00963787
	G													-999	0							274	-999	-999	-999	0
	U										0.0373595	0.0577883										275	-0.003503	0.078222	0.0373595	0.0577883
	U										0.02757	0.01477										276	0.017126	0.038014	0.02757	0.01477
	U										0.0079605	0.0614002										277	0.051377	-0.035456	0.0079605	0.0614002
	C										0.00992	0.0371471										278	-0.016347	0.036187	0.00992	0.0371471
	U										-0.0439255	0.0252402										279	-0.026078	-0.061773	-0.0439255	0.0252402
280	G										-0.007656	0.0372476										280	0.018682	-0.033994	-0.007656	0.0372476
	G										-0.006481	0.0117507										281	-0.01479	0.001828	-0.006481	0.0117507
	G										-0.0016045	0.00433669										282	-0.004671	0.001462	-0.0016045	0.00433669
	A										-0.0199885	0.0590922										283	0.021796	-0.061773	-0.0199885	0.0590922
	C										-0.0147955	0.0467942										284	0.018293	-0.047884	-0.0147955	0.0467942
	C										0.093491	0.0171756										285	0.081346	0.105636	0.093491	0.0171756
	U										0.12528	0.00323501										286	0.122993	0.127568	0.12528	0.00323501
	C										-0.0197365	0.0739188										287	-0.072005	0.032532	-0.0197365	0.0739188
	C										-0.0242045	0.00505652										288	-0.020629	-0.02778	-0.0242045	0.00505652
	C										-0.009287	0.0022783										289	-0.010898	-0.007676	-0.009287	0.0022783
290	A										0.366966	0.0103655										290	0.359637	0.374296	0.366966	0.0103655
	C										-0.013113	0.0557639										291	-0.052544	0.026318	-0.013113	0.0557639
	C										-0.0586715	0.0912302										292	0.005838	-0.123181	-0.0586715	0.0912302
	C										-0.0169345	0.00138098										293	-0.015958	-0.017911	-0.0169345	0.00138098
	C										0.0329365	0.0486468										294	0.067335	-0.001462	0.0329365	0.0486468
	A										0.0151015	0.00946745										295	0.021796	0.008407	0.0151015	0.00946745
	G										0.0557645	0.0240692										296	0.072784	0.038745	0.0557645	0.0240692
	A										0.010636	0.0133898										297	0.001168	0.020104	0.010636	0.0133898
	G										0.0225575	0.0197912										298	0.008563	0.036552	0.0225575	0.0197912
	U										0.329562	0.0794102										299	0.385714	0.273411	0.329562	0.0794102
300	A										-0.080833	0.0609229										300	-0.037754	-0.123912	-0.080833	0.0609229
	A										-0.0050985	0.0165682										301	0.006617	-0.016814	-0.0050985	0.0165682
	A										-0.0171575	0.00830214										302	-0.011287	-0.023028	-0.0171575	0.00830214
	A										0.0101265	0.023109										303	0.026467	-0.006214	0.0101265	0.023109
	A							0.43127	0.0841924													304	0.490803	0.371737	0.43127	0.0841924
	G				1.41771	0.0426817																305	1.44789	1.38753	1.41771	0.0426817
	A				0.922314	0.0249531																306	0.939959	0.90467	0.922314	0.0249531
	A										0.119287	0.0239561										307	0.136226	0.102347	0.119287	0.0239561
	C				0.911979	0.442488																308	1.22487	0.599093	0.911979	0.442488
	G										0.049491	0.0301878										309	0.070837	0.028145	0.049491	0.0301878
310	G										0.0272165	0.01372										310	0.017515	0.036918	0.0272165	0.01372
	A										-0.025597	0.00673448										311	-0.030359	-0.020835	-0.025597	0.00673448
	G										0.129853	0.143319										312	0.231195	0.028511	0.129853	0.143319
	C										-0.05325	0.00430062										313	-0.050209	-0.056291	-0.05325	0.00430062
	C										0.062016	0.0255039										314	0.043982	0.08005	0.062016	0.0255039
	U										0.344549	0.0606782										315	0.301643	0.387455	0.344549	0.0606782
	C										0.017447	0.00375757										316	0.01479	0.020104	0.017447	0.00375757
	C										0.0497635	0.016984										317	0.037754	0.061773	0.0497635	0.016984
	G										0.201231	0.122755										318	0.11443	0.288032	0.201231	0.122755
	C										0.027132	0.0249298										319	0.04476	0.009504	0.027132	0.0249298
320	U										0.0003435	0.0154764										320	0.011287	-0.0106	0.0003435	0.0154764
	A										0.0115375	0.0152162										321	0.000778	0.022297	0.0115375	0.0152162
	C										0.047203	0.0304268										322	0.025688	0.068718	0.047203	0.0304268
	C										-0.0121385	0.0221204										323	0.003503	-0.02778	-0.0121385	0.0221204
	A										0.0117255	0.0237383										324	-0.00506	0.028511	0.0117255	0.0237383
	C										0.100434	0.0153888										325	0.111316	0.089553	0.100434	0.0153888
	C										-0.0337515	0.00896258										326	-0.040089	-0.027414	-0.0337515	0.00896258
	C										0.177225	0.0833014										327	0.118322	0.236128	0.177225	0.0833014
	U				1.93281	0.0567538																328	1.97294	1.89268	1.93281	0.0567538
	C										-0.0868375	0.0736982										329	-0.13895	-0.034725	-0.0868375	0.0736982
330	C										-0.0052865	0.0343562										330	-0.02958	0.019007	-0.0052865	0.0343562
	C										-0.0351595	0.00403687										331	-0.032305	-0.038014	-0.0351595	0.00403687
	A										0.0131505	0.0149786										332	0.023742	0.002559	0.0131505	0.0149786
	C										0.0338025	0.0142277										333	0.023742	0.043863	0.0338025	0.0142277
	G										0.0406625	0.014601										334	0.050987	0.030338	0.0406625	0.014601
	U										0.282972	0.0154277										335	0.272063	0.293881	0.282972	0.0154277
	G										-0.075941	0.0753479										336	-0.12922	-0.022662	-0.075941	0.0753479
	G										-0.0415685	0.0468974										337	-0.07473	-0.008407	-0.0415685	0.0468974
	U										0.0147715	0.0115859										338	0.022964	0.006579	0.0147715	0.0115859
	G										-0.011013	0.0460737										339	-0.043592	0.021566	-0.011013	0.0460737
340	G										0.0104615	0.0127272										340	0.019461	0.001462	0.0104615	0.0127272
	U										-0.0198925	0.0209763										341	-0.00506	-0.034725	-0.0198925	0.0209763
	A										0.0113615	0.00615961										342	0.007006	0.015717	0.0113615	0.00615961
	G										0.137188	0.0322151										343	0.159968	0.114409	0.137188	0.0322151
	A										0.17631	0.0396227										344	0.148292	0.204327	0.17631	0.0396227
	A										0.112446	0.0215201										345	0.127663	0.097229	0.112446	0.0215201
	A										0.062427	0.0184993										346	0.075508	0.049346	0.062427	0.0184993
	G							0.457106	0.042618													347	0.426971	0.487242	0.457106	0.042618
	A										0.085492	0.00459478										348	0.088741	0.082243	0.085492	0.00459478
	C										0.361622	0.0303292										349	0.340176	0.383068	0.361622	0.0303292
350	G										-0.0073375	0.0842977										350	-0.066945	0.05227	-0.0073375	0.0842977
	G										0.184619	0.0304572										351	0.163082	0.206155	0.184619	0.0304572
	G										0.0009695	0.0921933										352	-0.064221	0.06616	0.0009695	0.0921933
	G										-0.0148575	0.0100034										353	-0.007784	-0.021931	-0.0148575	0.0100034
	U										0.0187595	0.13992										354	-0.080179	0.117698	0.0187595	0.13992
	C							0.581195	0.0485719													355	0.54685	0.615541	0.581195	0.0485719
	U							0.449749	0.0344149													356	0.425414	0.474084	0.449749	0.0344149
	A										0.154863	0.00378797										357	0.152184	0.157541	0.154863	0.00378797
	G										0.279753	0.00757311										358	0.274398	0.285108	0.279753	0.00757311
	A										0.103281	0.000746705										359	0.102753	0.103809	0.103281	0.000746705
360	G										0.227739	0.0325418										360	0.204728	0.250749	0.227739	0.0325418
	G										0.118444	0.030996										361	0.096526	0.140361	0.118444	0.030996
	U										0.300048	0.0104044										362	0.292691	0.307405	0.300048	0.0104044
	U										0.397939	0.075635										363	0.344457	0.451421	0.397939	0.075635
	A				0.954112	0.0541418																364	0.915828	0.992396	0.954112	0.0541418
	G	8.60536	0.450028																			365	8.92358	8.28714	8.60536	0.450028
	A	6.7694	1.36818																			366	7.73686	5.80195	6.7694	1.36818
	G	10.5084	1.13458																			367	11.3106	9.7061	10.5084	1.13458
	G										0.3867	0.0888777										368	0.449546	0.323854	0.3867	0.0888777
	A	3.45584	0.548205																			369	3.0682	3.84348	3.45584	0.548205
370	G										0.073951	0.0143104										370	0.063832	0.08407	0.073951	0.0143104
	A										0.118371	0.00818759										371	0.12416	0.112581	0.118371	0.00818759
	C										-0.0324675	0.019036										372	-0.045928	-0.019007	-0.0324675	0.019036
	C										-0.0826595	0.021122										373	-0.067724	-0.097595	-0.0826595	0.021122
	C										-0.0240605	0.0309253										374	-0.045928	-0.002193	-0.0240605	0.0309253
	U										0.149195	0.0722833										375	0.098083	0.200307	0.149195	0.0722833
	C										0.0354725	0.00157473										376	0.036586	0.034359	0.0354725	0.00157473
	C										-0.0125615	0.0224174										377	-0.028413	0.00329	-0.0125615	0.0224174
	A				1.26625	0.208433																378	1.41364	1.11887	1.26625	0.208433
	G										0.0196505	0.154955										379	0.12922	-0.089919	0.0196505	0.154955
380	G										0.040988	0.0207465										380	0.055658	0.026318	0.040988	0.0207465
	G										0.0438665	0.0315377										381	0.066167	0.021566	0.0438665	0.0315377
	A							0.692994	0.0222823													382	0.677238	0.70875	0.692994	0.0222823
	A							0.544198	0.093471													383	0.610292	0.478104	0.544198	0.093471
	C				1.90858	0.179637																384	2.0356	1.78156	1.90858	0.179637
	A										0.238874	0.112438										385	0.31838	0.159368	0.238874	0.112438
	A				2.05741	0.116135																386	2.13953	1.97529	2.05741	0.116135
	A				1.07096	0.0552781																387	1.11005	1.03187	1.07096	0.0552781
	U				1.43176	0.0728956																388	1.48331	1.38022	1.43176	0.0728956
	A										0.280396	0.0553679										389	0.319547	0.241245	0.280396	0.0553679
390	G										0.0485065	0.0311686										390	0.026467	0.070546	0.0485065	0.0311686
	U										0.0430775	0.0124826										391	0.034251	0.051904	0.0430775	0.0124826
	G										-0.0298765	0.0551748										392	-0.068891	0.009138	-0.0298765	0.0551748
	G										0.0026335	0.0337057										393	0.026467	-0.0212	0.0026335	0.0337057
	G										-0.031026	0.0119515										394	-0.022575	-0.039477	-0.031026	0.0119515
	A										0.031633	0.0493886										395	0.066556	-0.00329	0.031633	0.0493886
	C										0.317867	0.00588101										396	0.313709	0.322026	0.317867	0.00588101
	C										0.187267	0.0215427										397	0.172034	0.2025	0.187267	0.0215427
	A				1.12176	0.0681962																398	1.16999	1.07354	1.12176	0.0681962
	U	6.63397	0.38783																			399	6.90821	6.35974	6.63397	0.38783
400	A	4.2585	0.684632																			400	4.74261	3.77439	4.2585	0.684632
	U							0.553104	0.00216304													401	0.554634	0.551575	0.553104	0.00216304
	U				0.965961	0.0975341																402	1.03493	0.896994	0.965961	0.0975341
	G										0.123075	0.060114										403	0.080568	0.165582	0.123075	0.060114
	A										0.075892	0.00329512										404	0.073562	0.078222	0.075892	0.00329512
	C										0.01524	0.0182504										405	0.002335	0.028145	0.01524	0.0182504
	G										0.329369	0.0821453										406	0.271284	0.387455	0.329369	0.0821453
	C										0.0603965	0.00504945										407	0.056826	0.063967	0.0603965	0.00504945
	C										0.0197415	0.00620769										408	0.024131	0.015352	0.0197415	0.00620769
	A				2.21032	0.117858																409	2.29366	2.12698	2.21032	0.117858
410	G										-0.155518	0.119134										410	-0.239758	-0.071277	-0.155518	0.119134
	G										-0.000486	0.0218807										411	-0.015958	0.014986	-0.000486	0.0218807
	G										-0.0327565	0.095313										412	0.03464	-0.100153	-0.0327565	0.095313
	A				1.04411	0.00802708																413	1.03843	1.04978	1.04411	0.00802708
	A	13.647	0.767431																			414	14.1897	13.1044	13.647	0.767431
	A				2.13311	0.235321																415	1.96671	2.29951	2.13311	0.235321
	G										0.0563415	0.0160973										416	0.067724	0.044959	0.0563415	0.0160973
	A										0.0073645	0.000593263										417	0.007784	0.006945	0.0073645	0.000593263
	C										0.002437	0.0163695										418	0.014012	-0.009138	0.002437	0.0163695
	C										-0.007563	0.024456										419	0.00973	-0.024856	-0.007563	0.024456
420	G										0.032151	0.0206984										420	0.017515	0.046787	0.032151	0.0206984
	G										0.0027025	0.0198464										421	0.016736	-0.011331	0.0027025	0.0198464
	A										0.021109	0.000128693										422	0.021018	0.0212	0.021109	0.000128693
	G										0.0053275	0.0276938										423	0.02491	-0.014255	0.0053275	0.0276938
	U										0.067373	0.0120548										424	0.075897	0.058849	0.067373	0.0120548
	G										0.001068	0.00564554										425	0.00506	-0.002924	0.001068	0.00564554
	G										0.059376	0.110334										426	0.137394	-0.018642	0.059376	0.110334
	U										0.33165	0.0303271										427	0.310206	0.353095	0.33165	0.0303271
	U										0.0119505	0.0135984										428	0.002335	0.021566	0.0119505	0.0135984
	C				0.872816	0.104862																429	0.946965	0.798668	0.872816	0.104862
430	U										0.0219415	0.0119041										430	0.030359	0.013524	0.0219415	0.0119041
	C										0.126916	0.0314196										431	0.104699	0.149133	0.126916	0.0314196
	U										0.13367	0.0520523										432	0.170477	0.096864	0.13367	0.0520523
	G										0.163628	0.0939024										433	0.230027	0.097229	0.163628	0.0939024
	C										0.393608	0.298181										434	0.604454	0.182762	0.393608	0.298181
	U										-0.005395	0.00322582										435	-0.003114	-0.007676	-0.005395	0.00322582
	U										0.199532	0.0124677										436	0.190716	0.208348	0.199532	0.0124677
	U										0.072242	0.00638942										437	0.067724	0.07676	0.072242	0.00638942
	U										0.184966	0.0403058										438	0.156465	0.213466	0.184966	0.0403058
	C										0.0292945	0.0119635										439	0.037754	0.020835	0.0292945	0.0119635
440	C										0.0391605	0.0361155										440	0.013623	0.064698	0.0391605	0.0361155
	U										0.075972	0.0257656										441	0.094191	0.057753	0.075972	0.0257656
	C										0.018352	0.0285388										442	0.038532	-0.001828	0.018352	0.0285388
	C										-0.008365	0.022288										443	0.007395	-0.024125	-0.008365	0.022288
	A										-0.0585835	0.0272554										444	-0.039311	-0.077856	-0.0585835	0.0272554
	G										0.0833225	0.00876459										445	0.08952	0.077125	0.0833225	0.00876459
	A							0.538316	0.519653													446	0.170866	0.905767	0.538316	0.519653
	G										-0.0654375	0.052222										447	-0.102364	-0.028511	-0.0654375	0.052222
	G										-0.003366	0.00971423										448	0.003503	-0.010235	-0.003366	0.00971423
	U										0.023192	0.0421563										449	-0.006617	0.053001	0.023192	0.0421563
450	C										-0.0246495	0.0359599										450	0.000778	-0.050077	-0.0246495	0.0359599
	U										-0.0226355	0.00779161										451	-0.017126	-0.028145	-0.0226355	0.00779161
	G				1.0761	0.0744329																452	1.12873	1.02347	1.0761	0.0744329
	U				0.853814	0.0640313																453	0.899091	0.808537	0.853814	0.0640313
	G										0.0216355	0.015089										454	0.032305	0.010966	0.0216355	0.015089
	A										-0.0092025	0.040928										455	-0.038143	0.019738	-0.0092025	0.040928
	G										-0.012189	0.0141365										456	-0.022185	-0.002193	-0.012189	0.0141365
	C										0.040052	0.0380324										457	0.066945	0.013159	0.040052	0.0380324
	A	3.56398	0.13717																			458	3.66098	3.46699	3.56398	0.13717
	C	2.72386	0.163316																			459	2.83934	2.60837	2.72386	0.163316
460	A				1.11426	0.00175221																460	1.1155	1.11302	1.11426	0.00175221
	G	3.94579	0.175714																			461	4.07004	3.82154	3.94579	0.175714
	U				1.39671	0.0987977																462	1.46657	1.32685	1.39671	0.0987977
	U				0.935138	0.0761724																463	0.989	0.881276	0.935138	0.0761724
	U							0.68963	0.00449225													464	0.692806	0.686453	0.68963	0.00449225
	G										-0.0198835	0.106282										465	0.055269	-0.095036	-0.0198835	0.106282
	C										-0.0251685	0.0295394										466	-0.004281	-0.046056	-0.0251685	0.0295394
	U										0.0151595	0.0545215										467	0.053712	-0.023393	0.0151595	0.0545215
	C										0.009451	0.00731148										468	0.004281	0.014621	0.009451	0.00731148
	A							0.786269	0.0237397													469	0.769482	0.803055	0.786269	0.0237397
470	A										0.0794575	0.0209975										470	0.06461	0.094305	0.0794575	0.0209975
	G	4.13306	0.213618																			471	4.28411	3.98201	4.13306	0.213618
	A				2.2191	0.0635993																472	2.26408	2.17413	2.2191	0.0635993
	A				1.75682	0.127848																473	1.84722	1.66642	1.75682	0.127848
	U	2.6365	0.117319																			474	2.71946	2.55355	2.6365	0.117319
	A				1.11795	0.0188769																475	1.1046	1.13129	1.11795	0.0188769
	A										0.343354	0.038072										476	0.316433	0.370275	0.343354	0.038072
	G							0.421219	0.0628724													477	0.376762	0.465677	0.421219	0.0628724
	C										0.047586	0.0207734										478	0.062275	0.032897	0.047586	0.0207734
	A										-0.0077945	0.00551897										479	-0.003892	-0.011697	-0.0077945	0.00551897
480	G										0.033232	0.0569051										480	-0.007006	0.07347	0.033232	0.0569051
	A										0.168927	0.210827										481	0.01985	0.318005	0.168927	0.210827
	C										0.0045505	0.103101										482	0.077454	-0.068353	0.0045505	0.103101
	C							0.607376	0.79676													483	0.043982	1.17077	0.607376	0.79676
	U										0.09263	0.0814587										484	0.03503	0.15023	0.09263	0.0814587
	U	5.10667	3.73436																			485	2.46608	7.74726	5.10667	3.73436
	U										0	0										486	0	0	0	0
	G													-999	0							487	-999	-999	-999	0
	G													-999	0							488	-999	-999	-999	0
	A													-999	0							489	-999	-999	-999	0
490	U													-999	0							490	-999	-999	-999	0
	G													-999	0							491	-999	-999	-999	0
	A													-999	0							492	-999	-999	-999	0
	C													-999	0							493	-999	-999	-999	0
	A													-999	0							494	-999	-999	-999	0
	A													-999	0							495	-999	-999	-999	0
	A													-999	0							496	-999	-999	-999	0
	C													-999	0							497	-999	-999	-999	0
	A													-999	0							498	-999	-999	-999	0
	C													-999	0							499	-999	-999	-999	0
500	A													-999	0							500	-999	-999	-999	0
	A													-999	0							501	-999	-999	-999	0
	A													-999	0							502	-999	-999	-999	0
	A													-999	0							503	-999	-999	-999	0
	C													-999	0							504	-999	-999	-999	0
	C													-999	0							505	-999	-999	-999	0
	A													-999	0							506	-999	-999	-999	0
	C													-999	0							507	-999	-999	-999	0
	U													-999	0							508	-999	-999	-999	0
