## Supplementary material for "Novel conserved RNA structural motifs regulate genome cyclization of yellow fever virus": Figure_1_Supplementary_File_2: SHAPE-MaP_WT_5-end RNA.xlsx

### Sheet: 5-Ins1BP-WT_1M7_MaP
		>=2.55			0.85-2.55			0.4-0.85			<0.4			N.D.							Replicate-1	Replicate-2		Average	SD
	A													-999	0					1	-999	-999	1	-999	0
	G													-999	0					2	-999	-999	2	-999	0
	U													-999	0					3	-999	-999	3	-999	0
	A													-999	0					4	-999	-999	4	-999	0
	A													-999	0					5	-999	-999	5	-999	0
	A													-999	0					6	-999	-999	6	-999	0
	U													-999	0					7	-999	-999	7	-999	0
	C													-999	0					8	-999	-999	8	-999	0
	C													-999	0					9	-999	-999	9	-999	0
10	U													-999	0					10	-999	-999	10	-999	0
	G													-999	0					11	-999	-999	11	-999	0
	U													-999	0					12	-999	-999	12	-999	0
	G													-999	0					13	-999	-999	13	-999	0
	U													-999	0					14	-999	-999	14	-999	0
	G													-999	0					15	-999	-999	15	-999	0
	C													-999	0					16	-999	-999	16	-999	0
	U													-999	0					17	-999	-999	17	-999	0
	A													-999	0					18	-999	-999	18	-999	0
	A													-999	0					19	-999	-999	19	-999	0
20	U													-999	0					20	-999	-999	20	-999	0
	U										0.0044275	0.00626143								21	0.008855	0	21	0.0044275	0.00626143
	G										0.268311	0.128173								22	0.358943	0.177679	22	0.268311	0.128173
	A							0.569036	0.0224337											23	0.553173	0.584899	23	0.569036	0.0224337
	G				0.912131	0.649534														24	1.37142	0.452841	24	0.912131	0.649534
	G							0.639517	0.0181564											25	0.652355	0.626678	25	0.639517	0.0181564
	U							0.607366	0.0494303											26	0.642319	0.572414	26	0.607366	0.0494303
	G										0.0963435	0.0357393								27	0.121615	0.071072	27	0.0963435	0.0357393
	C										0.126416	0.0168079								28	0.114531	0.138301	28	0.126416	0.0168079
	A				1.22488	0.194711														29	1.36257	1.0872	29	1.22488	0.194711
30	U				1.15344	0.117532														30	1.07033	1.23655	30	1.15344	0.117532
	U				1.10629	0.0667191														31	1.05912	1.15347	31	1.10629	0.0667191
	G							0.507852	0.135448											32	0.412076	0.603628	32	0.507852	0.135448
	G				1.27025	0.163114														33	1.38559	1.15491	33	1.27025	0.163114
	U										0.295009	0.112959								34	0.374883	0.215135	34	0.295009	0.112959
	C										0.367409	0.0311756								35	0.345364	0.389453	35	0.367409	0.0311756
	U							0.51978	0.0988839											36	0.449859	0.589702	36	0.51978	0.0988839
	G							0.509499	0.101878											37	0.437461	0.581538	37	0.509499	0.101878
	C							0.417373	0.0651005											38	0.37134	0.463406	38	0.417373	0.0651005
	A										0.093934	0.060855								39	0.136965	0.050903	39	0.093934	0.060855
40	A				0.980285	0.134028														40	1.07506	0.885513	40	0.980285	0.134028
	A							0.830215	0.0177604											41	0.817657	0.842774	41	0.830215	0.0177604
	U				1.11866	0.0533102														42	1.08096	1.15635	42	1.11866	0.0533102
	C										0.129007	0.0588433								43	0.170616	0.087399	43	0.129007	0.0588433
	G							0.814227	0.0118476											44	0.80585	0.822605	44	0.814227	0.0118476
	A				0.956309	0.0811051														45	1.01366	0.898959	45	0.956309	0.0811051
	G				1.44609	0.0321592														46	1.46883	1.42335	46	1.44609	0.0321592
	U										0.06759	0.0663846								47	0.114531	0.020649	47	0.06759	0.0663846
	U										0.223623	0.0165194								48	0.211942	0.235304	48	0.223623	0.0165194
	G										0.0758215	0.023017								49	0.092097	0.059546	49	0.0758215	0.023017
50	C										0.194112	0.0619503								50	0.237918	0.150307	50	0.194112	0.0619503
	U							0.768948	0.106444											51	0.69368	0.844215	51	0.768948	0.106444
	A							0.810419	0.0486419											52	0.844814	0.776024	52	0.810419	0.0486419
	G				1.71018	0.251469														53	1.88799	1.53236	53	1.71018	0.251469
	G										0.358149	0.136377								54	0.454582	0.261716	54	0.358149	0.136377
	C										0.0507035	0.103624								55	0.123977	-0.02257	55	0.0507035	0.103624
	A										0.324154	0.0258207								56	0.342412	0.305896	56	0.324154	0.0258207
	A										0.280284	0.00520643								57	0.283966	0.276603	57	0.280284	0.00520643
	U							0.526031	0.0125038											58	0.534872	0.517189	58	0.526031	0.0125038
	A							0.793839	0.104651											59	0.867838	0.719839	59	0.793839	0.104651
60	A				1.14194	0.259414														60	1.32537	0.958505	60	1.14194	0.259414
	A										0.033891	0.0472503								61	0.067302	0.00048	61	0.033891	0.0472503
	C							0.487725	0.159351											62	0.600403	0.375046	62	0.487725	0.159351
	A										-0.012334	0.0384963								63	-0.039555	0.014887	63	-0.012334	0.0384963
	C										0.0168695	0.00619921								64	0.021253	0.012486	64	0.0168695	0.00619921
	A										0.321346	0.169221								65	0.441004	0.201689	65	0.321346	0.169221
	U				1.02256	0.00924684														66	1.01602	1.0291	66	1.02256	0.00924684
	U							0.42658	0.0396015											67	0.454582	0.398577	67	0.42658	0.0396015
	U										0.138653	0.0124055								68	0.129881	0.147425	68	0.138653	0.0124055
	G										0.029472	0.0192687								69	0.043097	0.015847	69	0.029472	0.0192687
70	G										0.175011	0.0404458								70	0.146411	0.20361	70	0.175011	0.0404458
	A										0.150462	0.0466393								71	0.117483	0.183441	71	0.150462	0.0466393
	U										0.0365165	0.0360221								72	0.061988	0.011045	72	0.0365165	0.0360221
	U							0.73792	0.0276062											73	0.75744	0.718399	73	0.73792	0.0276062
	A							0.580366	0.055988											74	0.540776	0.619955	74	0.580366	0.055988
	A				1.22883	0.202434														75	1.08568	1.37197	75	1.22883	0.202434
	U							0.624955	0.0363927											76	0.599222	0.650689	76	0.624955	0.0363927
	U				1.30932	0.0315596														77	1.287	1.33163	77	1.30932	0.0315596
	U										0.0914265	0.0391263								78	0.06376	0.119093	78	0.0914265	0.0391263
	U							0.588129	0.0106787											79	0.59568	0.580578	79	0.588129	0.0106787
80	A										0.201714	0.0244829								80	0.219026	0.184402	80	0.201714	0.0244829
	A										0.038867	0.0210096								81	0.053723	0.024011	81	0.038867	0.0210096
	U										0.0496545	0.0491687								82	0.084422	0.014887	82	0.0496545	0.0491687
	C										-0.0146735	0.0961347								83	-0.082651	0.053304	83	-0.0146735	0.0961347
	G										0.0879545	0.0358864								84	0.062579	0.11333	84	0.0879545	0.0358864
	U							0.454012	0.151147											85	0.347135	0.560889	85	0.454012	0.151147
	U										-0.043208	0.0794731								86	0.012988	-0.099404	86	-0.043208	0.0794731
	C										0.021865	0.0234081								87	0.005313	0.038417	87	0.021865	0.0234081
	G	2.59638	0.511871																	88	2.95833	2.23443	88	2.59638	0.511871
	U										0.286276	0.0693693								89	0.335328	0.237225	89	0.286276	0.0693693
90	U							0.59722	0.0337226											90	0.621065	0.573374	90	0.59722	0.0337226
	G										0.068096	0.000545886								91	0.068482	0.06771	91	0.068096	0.000545886
	A										0.0529915	0.0323607								92	0.030109	0.075874	92	0.0529915	0.0323607
	G										0.0541815	0.0385932								93	0.081471	0.026892	93	0.0541815	0.0385932
	C										-0.0409945	0.0371026								94	-0.014759	-0.06723	94	-0.0409945	0.0371026
	G										0.049977	0.157508								95	-0.061398	0.161352	95	0.049977	0.157508
	A										0.078557	0.0776997								96	0.023615	0.133499	96	0.078557	0.0776997
	U										-0.0022725	0.0524737								97	0.034832	-0.039377	97	-0.0022725	0.0524737
	U										0.0588575	0.0682082								98	0.010627	0.107088	98	0.0588575	0.0682082
	A							0.451905	0.00539805											99	0.448088	0.455722	99	0.451905	0.00539805
100	G				1.29414	0.0291476														100	1.31475	1.27353	100	1.29414	0.0291476
	C				1.19412	0.0303236														101	1.21556	1.17268	101	1.19412	0.0303236
	A										0.194248	0.00169493								102	0.19305	0.195447	102	0.194248	0.00169493
	G	6.02563	0.350994																	103	6.27382	5.77744	103	6.02563	0.350994
	A										0.145242	0.0818031								104	0.203086	0.087399	104	0.145242	0.0818031
	G				1.30075	0.0982695														105	1.37024	1.23127	105	1.30075	0.0982695
	A				1.25589	0.016115														106	1.24449	1.26728	106	1.25589	0.016115
	A										0.344955	0.0595341								107	0.302858	0.387052	107	0.344955	0.0595341
	C										0.311827	0.0165378								108	0.323521	0.300133	108	0.311827	0.0165378
	U							0.614921	0.101518											109	0.543137	0.686705	109	0.614921	0.101518
110	U							0.538279	0.126261											110	0.627559	0.448999	110	0.538279	0.126261
	G										0.0092365	0.0286824								111	0.029518	-0.011045	111	0.0092365	0.0286824
	A										0.041519	0.0356269								112	0.066711	0.016327	112	0.041519	0.0356269
	C										-0.0700325	0.00532239								113	-0.073796	-0.066269	113	-0.0700325	0.00532239
	C										-0.0238495	0.0470869								114	0.009446	-0.057145	114	-0.0238495	0.0470869
	A										-0.0494705	0.09167								115	0.01535	-0.114291	115	-0.0494705	0.09167
	G										0.0020465	0.00628971								116	0.006494	-0.002401	116	0.0020465	0.00628971
	A							0.466428	0.0860492											117	0.405582	0.527274	117	0.466428	0.0860492
	A				1.3881	0.236063														118	1.55503	1.22118	118	1.3881	0.236063
	C							0.792401	0.146761											119	0.896176	0.688625	119	0.792401	0.146761
120	A							0.421372	0.135465											120	0.517161	0.325584	120	0.421372	0.135465
	U										0.162895	0.0249821								121	0.14523	0.18056	121	0.162895	0.0249821
	G	2.85647	0.377821																	122	3.12363	2.58931	122	2.85647	0.377821
	U										0.113737	0.0236654								123	0.130471	0.097003	123	0.113737	0.0236654
	C										-0.005049	0.0220815								124	-0.020663	0.010565	124	-0.005049	0.0220815
	U										0.0060865	0.0581843								125	0.047229	-0.035056	125	0.0060865	0.0581843
	G										0.031914	0.132797								126	-0.061988	0.125816	126	0.031914	0.132797
	G										-0.0157335	0.077938								127	-0.070844	0.039377	127	-0.0157335	0.077938
	U										-0.005745	0.0352903								128	-0.030699	0.019209	128	-0.005745	0.0352903
	C										0.113325	0.00747836								129	0.108037	0.118613	129	0.113325	0.00747836
130	A										0.007119	0.0768597								130	-0.047229	0.061467	130	0.007119	0.0768597
	G							0.485864	0.0100296											131	0.492956	0.478772	131	0.485864	0.0100296
	U				1.53063	0.193136														132	1.66719	1.39406	132	1.53063	0.193136
	A							0.619125	0.00357937											133	0.621656	0.616594	133	0.619125	0.00357937
	A							0.509829	0.0446001											134	0.541366	0.478292	134	0.509829	0.0446001
	A										0.04049	0.0221961								135	0.024795	0.056185	135	0.04049	0.0221961
	G										-0.0148875	0.0699505								136	-0.06435	0.034575	136	-0.0148875	0.0699505
	C										0.0188005	0.0691685								137	-0.030109	0.06771	137	0.0188005	0.0691685
	U										0.045306	0.0294369								138	0.066121	0.024491	138	0.045306	0.0294369
	C										0.020491	0.00226133								139	0.018892	0.02209	139	0.020491	0.00226133
140	A										0.051773	0.0782272								140	-0.003542	0.107088	140	0.051773	0.0782272
	G										0.278543	0.0686183								141	0.327063	0.230022	141	0.278543	0.0686183
	G										-0.037831	0.066024								142	0.008855	-0.084517	142	-0.037831	0.066024
	G										-0.0456515	0.0495321								143	-0.010627	-0.080676	143	-0.0456515	0.0495321
	A				1.02243	0.109256														144	0.945176	1.09969	144	1.02243	0.109256
	A				1.63861	0.163159														145	1.75398	1.52324	145	1.63861	0.163159
	A							0.50744	0.0755876											146	0.453992	0.560889	146	0.50744	0.0755876
	A										0.080747	0.0148393								147	0.070254	0.09124	147	0.080747	0.0148393
	A				0.908867	0.0404967														148	0.937502	0.880231	148	0.908867	0.0404967
	C										-0.0021875	0.0227879								149	-0.018301	0.013926	149	-0.0021875	0.0227879
150	C										0.015695	0.0572615								150	-0.024795	0.056185	150	0.015695	0.0572615
	C										0.0310565	0.159138								151	-0.081471	0.143584	151	0.0310565	0.159138
	U										-0.163395	0.20391								152	-0.307581	-0.019209	152	-0.163395	0.20391
	G										-0.0915125	0.0676185								153	-0.139326	-0.043699	153	-0.0915125	0.0676185
	G										0.0135055	0.029118								154	-0.007084	0.034095	154	0.0135055	0.029118
	G										0.0749295	0.00744796								155	0.069663	0.080196	155	0.0749295	0.00744796
	C										-0.0239165	0.0630251								156	-0.068482	0.020649	156	-0.0239165	0.0630251
	G										-0.015916	0.0367696								157	-0.041916	0.010084	157	-0.015916	0.0367696
	U										0.177264	0.0895522								158	0.113941	0.240587	158	0.177264	0.0895522
	C										0.0970595	0.0455808								159	0.12929	0.064829	159	0.0970595	0.0455808
160	A				1.22962	0.144272														160	1.1276	1.33163	160	1.22962	0.144272
	A							0.585432	0.0136571											161	0.595089	0.575775	161	0.585432	0.0136571
	U				2.43805	0.128344														162	2.3473	2.5288	162	2.43805	0.128344
	A				1.27491	0.0822549														163	1.21674	1.33307	163	1.27491	0.0822549
	U										0.337316	0.0247403								164	0.35481	0.319822	164	0.337316	0.0247403
	G				1.84162	0.154836														165	1.73213	1.95111	165	1.84162	0.154836
	G							0.444322	0.0796337											166	0.500631	0.388012	166	0.444322	0.0796337
	U										0.370455	0.0580245								167	0.411485	0.329426	167	0.370455	0.0580245
	A										0.272303	0.0244164								168	0.255038	0.289568	168	0.272303	0.0244164
	C										0.332171	0.0595688								169	0.374292	0.290049	169	0.332171	0.0595688
170	G										0.0484205	0.00418961								170	0.045458	0.051383	170	0.0484205	0.00418961
	A										-0.0349815	0.0440379								171	-0.066121	-0.003842	171	-0.0349815	0.0440379
	C										-0.01913	0.0773094								172	-0.073796	0.035536	172	-0.01913	0.0773094
	G										0.0525305	0.0350492								173	0.027747	0.077314	173	0.0525305	0.0350492
	A										0	0								174	0	0	174	0	0
	G										-0.0786655	0.0252543								175	-0.060808	-0.096523	175	-0.0786655	0.0252543
	G										0.002925	0.02167								176	-0.012398	0.018248	176	0.002925	0.02167
	A										0.108518	0.0101731								177	0.115712	0.101325	177	0.108518	0.0101731
	G										0.275143	0.618709								178	-0.162351	0.712636	178	0.275143	0.618709
	U										0.12969	0.0136281								179	0.139326	0.120053	179	0.12969	0.0136281
180	U										0.0576555	0.075425								180	0.110989	0.004322	180	0.0576555	0.075425
	C							0.456295	0.0433329											181	0.425654	0.486936	181	0.456295	0.0433329
	G										0.330454	0.0578215								182	0.37134	0.289568	182	0.330454	0.0578215
	C										0.140545	0.00996526								183	0.147592	0.133499	183	0.140545	0.00996526
	U										-0.137161	0.112989								184	-0.057266	-0.217056	184	-0.137161	0.112989
	C										-0.0993115	0.13841								185	-0.197182	-0.001441	185	-0.0993115	0.13841
	C										-0.563529	4.53892								186	-3.77303	2.64597	186	-0.563529	4.53892
	U										-0.0168275	0.0271366								187	0.002361	-0.036016	187	-0.0168275	0.0271366
	U										-0.023491	0.026542								188	-0.004723	-0.042259	188	-0.023491	0.026542
	G										-0.0020805	0.15235								189	-0.109808	0.105647	189	-0.0020805	0.15235
190	U										0.0362205	0.0553983								190	-0.002952	0.075393	190	0.0362205	0.0553983
	C										-0.569222	1.18124								191	-1.40448	0.266038	191	-0.569222	1.18124
	A							0.497814	0.0987093											192	0.428016	0.567612	192	0.497814	0.0987093
	A										0.185314	0.000747412								193	0.184785	0.185842	193	0.185314	0.000747412
	A										0.33824	0.161193								194	0.452221	0.224259	194	0.33824	0.161193
	C										0.382779	0.944591								195	-0.285147	1.05071	195	0.382779	0.944591
	A										0.346298	0.137273								196	0.443365	0.249231	196	0.346298	0.137273
	A				2.16453	0.163289														197	2.27999	2.04907	197	2.16453	0.163289
	A										0.352509	0.0685462								198	0.304039	0.400978	198	0.352509	0.0685462
	A							0.829594	0.124583											199	0.7415	0.917687	199	0.829594	0.124583
200	U	2.7199	0.156843																	200	2.83081	2.609	200	2.7199	0.156843
	A										0.295986	0.0228424								201	0.279834	0.312138	201	0.295986	0.0228424
	A				1.46014	0.123334														202	1.54735	1.37293	202	1.46014	0.123334
	A										0.119217	0.0174811								203	0.106856	0.131578	203	0.119217	0.0174811
	A										0.0980685	0.0157678								204	0.109218	0.086919	204	0.0980685	0.0157678
	C													-999	0					205	-999	-999	205	-999	0
	A							0.822716	0.133944											206	0.917429	0.728003	206	0.822716	0.133944
	A				1.5362	0.298806														207	1.74748	1.32491	207	1.5362	0.298806
	A				1.09502	0.00766504														208	1.10044	1.0896	208	1.09502	0.00766504
	A										0.139169	0.0820428								209	0.197182	0.081156	209	0.139169	0.0820428
210	A										-0.0170905	0.132708								210	0.076748	-0.110929	210	-0.0170905	0.132708
	A										0.057697	0.0177583								211	0.070254	0.04514	211	0.057697	0.0177583
	C				1.54281	0.138021														212	1.44522	1.64041	212	1.54281	0.138021
	A							0.423952	0.0107572											213	0.431558	0.416345	213	0.423952	0.0107572
	A				0.924775	0.042949														214	0.894405	0.955144	214	0.924775	0.042949
	A										0.011825	0.0267414								215	-0.007084	0.030734	215	0.011825	0.0267414
	A										-0.0319285	0.107634								216	-0.108037	0.04418	216	-0.0319285	0.107634
	C										0.187706	0.0175758								217	0.200134	0.175278	217	0.187706	0.0175758
	A										0.0172345	0.0761377								218	-0.036603	0.071072	218	0.0172345	0.0761377
	A										0.298296	0.110815								219	0.376654	0.219938	219	0.298296	0.110815
220	A										0.271624	0.0810648								220	0.214303	0.328946	220	0.271624	0.0810648
	U										0.203192	0.066642								221	0.250315	0.156069	221	0.203192	0.066642
	U										0.185582	0.026175								222	0.167074	0.204091	222	0.185582	0.026175
	G										0.296576	0.210931								223	0.445727	0.147425	223	0.296576	0.210931
	G							0.554454	0.301259											224	0.767476	0.341431	224	0.554454	0.301259
	A										0.030325	0.0564681								225	0.070254	-0.009604	225	0.030325	0.0564681
	A										0.269138	0.0934109								226	0.203086	0.335189	226	0.269138	0.0934109
	A										0.168132	0.127078								227	0.25799	0.078275	227	0.168132	0.127078
	C										0.257931	0.0909219								228	0.19364	0.322223	228	0.257931	0.0909219
	A										-0.014624	0.0574171								229	0.025976	-0.055224	229	-0.014624	0.0574171
230	G										0.016055	0.104201								230	0.089736	-0.057626	230	0.016055	0.104201
	A										0.0754055	0.00273297								231	0.077338	0.073473	231	0.0754055	0.00273297
	C										-0.071787	0.69915								232	-0.566161	0.422587	232	-0.071787	0.69915
	C										-0.0558305	0.25417								233	-0.235556	0.123895	233	-0.0558305	0.25417
	U										0.0419215	0.093517								234	-0.024205	0.108048	234	0.0419215	0.093517
	G										0.06256	0.0500674								235	0.027157	0.097963	235	0.06256	0.0500674
	G										-0.019949	0.0315511								236	0.002361	-0.042259	236	-0.019949	0.0315511
	A										0.130992	0.0351644								237	0.155857	0.106127	237	0.130992	0.0351644
	C										0.0337345	0.0232589								238	0.050181	0.017288	238	0.0337345	0.0232589
	C										0.10065	0.949692								239	-0.570884	0.772183	239	0.10065	0.949692
240	U				1.93454	0.0376966														240	1.9612	1.90789	240	1.93454	0.0376966
	U										0	0								241	0	0	241	0	0
	C													-999	0					242	-999	-999	242	-999	0
	A													-999	0					243	-999	-999	243	-999	0
	A													-999	0					244	-999	-999	244	-999	0
	G													-999	0					245	-999	-999	245	-999	0
	A													-999	0					246	-999	-999	246	-999	0
	G													-999	0					247	-999	-999	247	-999	0
	G													-999	0					248	-999	-999	248	-999	0
	U													-999	0					249	-999	-999	249	-999	0
250	G													-999	0					250	-999	-999	250	-999	0
	U													-999	0					251	-999	-999	251	-999	0
	U													-999	0					252	-999	-999	252	-999	0
	C													-999	0					253	-999	-999	253	-999	0
	A													-999	0					254	-999	-999	254	-999	0
	A													-999	0					255	-999	-999	255	-999	0
	G													-999	0					256	-999	-999	256	-999	0
	G													-999	0					257	-999	-999	257	-999	0
	A													-999	0					258	-999	-999	258	-999	0
	U													-999	0					259	-999	-999	259	-999	0
